# Universal orthologs infer deep phylogenies and improve genome quality assessments

**DOI:** 10.1101/2025.02.17.638702

**Authors:** Md Nafis Ul Alam, Cristian Román-Palacios, Dario Copetti, Rod A. Wing

## Abstract

Universal single-copy orthologs are the most conserved components of genomes. Although they are routinely used for studying evolutionary histories and assessing new assemblies, current methods do not incorporate information from available genomic data. Here, we first determine the influence of evolutionary history on universal gene content in plants, fungi and animals. We find that across 11,098 genomes comprising 2,606 taxonomic groups, 215 groups significantly vary from their respective lineages in terms of their BUSCO (Benchmarking Universal Single Copy Orthologs) completeness. Additionally, 169 groups display an elevated complement of duplicated orthologs, likely as an artifact of whole genome duplication events. Secondly, we investigate the extent of taxonomic congruence in BUSCO-derived whole-genome phylogenies. For 275 suitable families out of 543 tested, sites evolving at higher rates produce at most 23.84% more taxonomically concordant, and at least 46.15% less terminally variable phylogenies compared to lower-rate sites. We find topological differences between BUSCO concatenated and coalescent trees to be marginal and conclude that higher rate sites from concatenated alignments produce the most congruent and least variable phylogenies. Finally, we show that BUSCO misannotations can lead to misrepresentations of assembly quality. To overcome this issue, we filter a Curated set of BUSCOs (CUSCOs) that provide up to 6.99% fewer false positives compared to the standard BUSCO search and introduce novel methods for comparing assemblies using BUSCO synteny. Overall, we highlight the importance of considering evolutionary histories during assembly evaluations and release the phyca software toolkit that reconstructs consistent phylogenies and reports phylogenetically informed assembly assessments.
