## Supplementary material for "Universal orthologs infer deep phylogenies and improve genome quality assessments": All figures and tables: Table S2.xlsx

### Sheet: info
Supplementary table 2: Substitution models with the highest likelihood under all tested rate and site profiles. The best nucleotide substitution models for all tested rate and alignment length conditions are given in a 2 dimensions. The ten lineages are abbreviated by the first two letters and the rate category is given beside it after the underscore. The columns represent alignment lengths. For …

### Sheet: ST2 Models
	1000	2000	3000	4000	5000	6000	7000	8000	9000	10000	11000	12000	13000	14000	15000	16000	17000	18000	19000	20000
ar_10	LG+F+R7	LG+F+R9	LG+F+R9	LG+F+R10	LG+F+R10	LG+F+R10	LG+F+R10	LG+F+R10	LG+F+R10	LG+F+R10	LG+F+R10	LG+F+R10	LG+F+R10	LG+F+R10	nan	nan	nan	nan	nan	nan
ar_11	LG+R8	LG+R9	LG+R10	LG+R10	LG+R10	LG+R10	LG+R10	LG+R10	LG+R10	LG+R10	LG+R10	LG+R10	LG+R10	LG+R10	nan	nan	nan	nan	nan	nan
ar_12	LG+R8	LG+R10	LG+R10	LG+R10	LG+R10	LG+R10	LG+R10	LG+R10	LG+R10	LG+R10	LG+R10	LG+R10	LG+R10	LG+R10	nan	nan	nan	nan	nan	nan
ar_13	LG+R7	LG+R10	LG+R10	LG+R10	JTT+R10	JTT+R10	LG+R10	LG+R10	LG+R10	LG+R10	LG+R10	LG+R10	LG+R10	LG+R10	nan	nan	nan	nan	nan	nan
ar_14	JTTDCMut+R9	JTT+R8	JTTDCMut+R9	JTTDCMut+R10	JTTDCMut+R10	JTTDCMut+R10	JTTDCMut+R9	JTTDCMut+R10	JTTDCMut+R10	JTTDCMut+R9	JTTDCMut+R10	JTTDCMut+R10	JTTDCMut+R10	JTTDCMut+R10	nan	nan	nan	nan	nan	nan
ar_15	JTTDCMut+R8	JTTDCMut+R10	JTTDCMut+R8	JTTDCMut+R9	JTTDCMut+R9	JTTDCMut+R9	JTTDCMut+R9	JTTDCMut+R9	JTTDCMut+R9	JTTDCMut+R9	JTTDCMut+R10	JTTDCMut+R9	JTTDCMut+R10	JTTDCMut+R9	nan	nan	nan	nan	nan	nan
ar_16	JTT+R9	JTTDCMut+R9	JTTDCMut+R9	JTTDCMut+R9	JTTDCMut+R10	JTTDCMut+R9	JTTDCMut+R9	JTTDCMut+R10	JTTDCMut+R8	JTTDCMut+R10	nan	nan	nan	nan	nan	nan	nan	nan	nan	nan
ar_2	LG+F+R5	LG+F+R5	LG+F+R5	LG+F+R6	LG+F+R6	LG+F+R6	LG+F+R6	LG+F+R6	LG+F+R6	LG+F+R6	LG+F+R6	LG+F+R6	LG+F+R6	LG+F+R6	nan	nan	nan	nan	nan	nan
ar_3	LG+F+R7	LG+F+R6	LG+F+R7	LG+F+R6	LG+F+R6	LG+F+R7	LG+F+R7	LG+F+R7	LG+F+R7	LG+F+R7	LG+F+R7	LG+F+R7	LG+F+R7	LG+F+R7	nan	nan	nan	nan	nan	nan
ar_4	LG+F+R7	LG+F+R7	LG+F+R7	LG+F+R7	LG+F+R7	LG+F+R8	LG+F+R8	LG+F+R8	LG+F+R6	LG+F+R7	LG+F+R7	LG+F+R8	LG+F+R7	LG+F+R7	nan	nan	nan	nan	nan	nan
ar_5	LG+F+R7	LG+F+R8	LG+F+R8	LG+F+R8	LG+F+R8	LG+F+R7	LG+F+R8	LG+F+R8	LG+F+R8	LG+F+R8	LG+F+R8	LG+F+R8	LG+F+R8	LG+F+R8	nan	nan	nan	nan	nan	nan
ar_6	LG+F+R7	LG+F+R8	LG+F+R9	LG+F+R8	LG+F+R9	LG+F+R9	LG+F+R9	LG+F+R9	LG+F+R8	LG+F+R9	LG+F+R9	LG+F+R9	LG+F+R9	LG+F+R9	nan	nan	nan	nan	nan	nan
ar_7	LG+F+R7	LG+F+R8	LG+F+R9	LG+F+R9	LG+F+R9	LG+F+R9	LG+F+R9	LG+F+R9	LG+F+R9	LG+F+R10	LG+F+R9	LG+F+R9	LG+F+R9	LG+F+R9	nan	nan	nan	nan	nan	nan
ar_8	LG+F+R8	LG+F+R8	LG+F+R9	LG+F+R9	LG+F+R10	LG+F+R10	LG+F+R10	LG+F+R10	LG+F+R10	LG+F+R10	LG+F+R10	LG+F+R10	LG+F+R10	LG+F+R10	nan	nan	nan	nan	nan	nan
ar_9	LG+F+R8	LG+F+R9	LG+F+R9	LG+F+R10	LG+F+R10	LG+F+R10	LG+F+R10	LG+F+R9	LG+F+R9	LG+F+R10	LG+F+R10	LG+F+R10	LG+F+R10	LG+F+R10	nan	nan	nan	nan	nan	nan
as_10	LG+R7	LG+F+R9	LG+F+R10	LG+F+R10	LG+F+R10	LG+F+R10	LG+F+R10	LG+F+R10	LG+F+R10	LG+F+R10	LG+F+R10	LG+F+R10	LG+F+R10	LG+F+R10	LG+F+R10	LG+F+R10	LG+F+R10	LG+F+R10	LG+F+R10	LG+F+R10
as_11	LG+R7	LG+R8	LG+R9	LG+R9	LG+R10	LG+R10	LG+R9	LG+R10	LG+R10	LG+R10	LG+R10	LG+R10	LG+R10	LG+R10	LG+R10	LG+R10	LG+R10	LG+R10	LG+R10	LG+R10
as_12	LG+R8	LG+R9	LG+R9	LG+R9	LG+R10	LG+R10	LG+R9	LG+R10	LG+R10	LG+R10	LG+R10	LG+R10	LG+R10	LG+R10	LG+R10	LG+R10	LG+R10	LG+R10	LG+R10	LG+R10
as_13	LG+R8	LG+R9	LG+R10	LG+R8	LG+R9	LG+R10	LG+R10	LG+R10	LG+R10	LG+R10	LG+R10	LG+R10	LG+R10	LG+R10	LG+R10	LG+R10	LG+R10	LG+R10	LG+R10	LG+R10
as_14	LG+R9	LG+R9	LG+R7	LG+R10	LG+R8	LG+R10	LG+R9	LG+R9	LG+R10	LG+R9	LG+R10	LG+R10	LG+R9	LG+R10	LG+R10	LG+R9	LG+R9	LG+R10	LG+R10	LG+R9
as_15	LG+R7	LG+R10	LG+R7	LG+R9	LG+R10	LG+R8	LG+R9	LG+R8	LG+R10	LG+R9	LG+R9	LG+R8	LG+R9	LG+R10	LG+R9	LG+R9	LG+R10	LG+R9	LG+R9	LG+R10
as_16	LG+R8	JTTDCMut+R8	JTTDCMut+R8	JTTDCMut+R7	JTTDCMut+R9	JTTDCMut+R8	JTTDCMut+R9	JTTDCMut+R8	JTTDCMut+R9	JTTDCMut+R9	nan	nan	nan	nan	nan	nan	nan	nan	nan	nan
as_2	LG+F+R5	LG+F+R6	LG+F+R6	LG+F+R6	LG+F+R6	LG+F+R6	LG+F+R7	LG+F+R6	LG+F+R6	LG+F+R7	LG+F+R6	LG+F+R6	LG+F+R7	LG+F+R6	LG+F+R6	LG+F+R6	LG+F+R6	LG+F+R7	LG+F+R7	LG+F+R7
as_3	LG+F+R5	LG+F+R6	LG+F+R7	LG+F+R7	LG+F+R7	LG+F+R7	LG+F+R7	LG+F+R7	LG+F+R7	LG+F+R7	LG+F+R7	LG+F+R7	LG+F+R7	LG+F+R7	LG+F+R7	LG+F+R7	LG+F+R7	LG+F+R7	LG+F+R7	LG+F+R7
as_4	LG+F+R6	LG+F+R7	LG+F+R7	LG+F+R7	LG+F+R7	LG+F+R7	LG+F+R7	LG+F+R7	LG+F+R8	LG+F+R7	LG+F+R7	LG+F+R8	LG+F+R8	LG+F+R7	LG+F+R8	LG+F+R7	LG+F+R7	LG+F+R7	LG+F+R8	LG+F+R7
as_5	LG+F+R7	LG+F+R7	LG+F+R8	LG+F+R8	LG+F+R8	LG+F+R8	LG+F+R8	LG+F+R7	LG+F+R8	LG+F+R8	LG+F+R9	LG+F+R8	LG+F+R8	LG+F+R8	LG+F+R8	LG+F+R8	LG+F+R8	LG+F+R8	LG+F+R8	LG+F+R8
as_6	LG+F+R6	LG+F+R7	LG+F+R7	LG+F+R8	LG+F+R8	LG+F+R8	LG+F+R8	LG+F+R8	LG+F+R8	LG+F+R8	LG+F+R8	LG+F+R8	LG+F+R8	LG+F+R8	LG+F+R8	LG+F+R8	LG+F+R8	LG+F+R9	LG+F+R8	LG+F+R9
as_7	LG+F+R6	LG+F+R8	LG+F+R8	LG+F+R9	LG+F+R8	LG+F+R9	LG+F+R8	LG+F+R8	LG+F+R8	LG+F+R9	LG+F+R8	LG+F+R9	LG+F+R8	LG+F+R9	LG+F+R9	LG+F+R9	LG+F+R8	LG+F+R9	LG+F+R8	LG+F+R9
as_8	LG+F+R8	LG+F+R8	LG+F+R8	LG+F+R9	LG+F+R9	LG+F+R9	LG+F+R8	LG+F+R9	LG+F+R10	LG+F+R8	LG+F+R9	LG+F+R9	LG+F+R9	LG+F+R9	LG+F+R9	LG+F+R10	LG+F+R9	LG+F+R10	LG+F+R9	LG+F+R10
as_9	LG+F+R8	LG+F+R8	LG+F+R9	LG+F+R9	LG+F+R9	LG+F+R10	LG+F+R9	LG+F+R8	LG+F+R9	LG+F+R9	LG+F+R9	LG+F+R9	LG+F+R9	LG+F+R10	LG+F+R10	LG+F+R9	LG+F+R10	LG+F+R9	LG+F+R10	LG+F+R9
ba_10	LG+F+R8	LG+F+R9	LG+F+R9	LG+F+R9	LG+F+R8	LG+F+R10	LG+F+R9	LG+F+R9	LG+F+R9	LG+F+R10	LG+F+R10	LG+F+R10	LG+F+R10	LG+F+R10	LG+F+R10	LG+F+R10	LG+F+R10	LG+F+R10	LG+F+R10	LG+F+R10
ba_11	LG+R9	LG+R8	LG+R8	LG+R9	LG+R9	LG+R9	LG+R10	LG+R9	LG+R10	LG+R10	LG+R10	LG+R10	LG+R10	LG+R10	LG+R10	LG+R10	LG+R9	LG+R10	LG+R10	LG+R10
ba_12	LG+R7	LG+R8	LG+R10	LG+R9	LG+R10	LG+R10	LG+R10	LG+R9	LG+R10	LG+R10	LG+R9	LG+R9	LG+R9	LG+R10	LG+R10	LG+R10	LG+R10	LG+R10	LG+R10	LG+R10
ba_13	LG+R8	LG+R6	LG+R9	JTTDCMut+R9	JTTDCMut+R9	JTTDCMut+R9	JTTDCMut+R9	LG+R9	JTTDCMut+R10	JTTDCMut+R9	LG+R10	JTTDCMut+R10	JTTDCMut+R10	JTTDCMut+R9	JTTDCMut+R9	LG+R10	JTTDCMut+R9	LG+R9	JTTDCMut+R9	JTTDCMut+R10
ba_14	JTTDCMut+R8	JTTDCMut+R10	JTTDCMut+R9	JTTDCMut+R9	JTTDCMut+R9	JTTDCMut+R8	JTTDCMut+R9	JTTDCMut+R9	JTTDCMut+R8	JTTDCMut+R9	JTTDCMut+R9	JTTDCMut+R10	JTTDCMut+R9	JTTDCMut+R9	JTTDCMut+R9	JTTDCMut+R9	JTTDCMut+R10	JTTDCMut+R10	JTTDCMut+R9	JTTDCMut+R10
ba_15	JTTDCMut+R8	JTTDCMut+R7	JTTDCMut+R7	JTTDCMut+R10	JTTDCMut+R8	JTTDCMut+R7	JTTDCMut+R8	JTTDCMut+R9	JTTDCMut+R8	JTTDCMut+R8	JTTDCMut+R8	JTTDCMut+R9	JTTDCMut+R9	JTTDCMut+R9	JTTDCMut+R9	JTTDCMut+R9	JTTDCMut+R9	JTTDCMut+R9	JTTDCMut+R9	JTTDCMut+R9
ba_16	JTT+R8	JTT+R7	JTT+R9	JTT+R7	JTT+R9	JTT+R9	JTTDCMut+R9	JTT+R9	JTT+R9	JTT+R8	nan	nan	nan	nan	nan	nan	nan	nan	nan	nan
ba_2	LG+F+R5	LG+F+R6	LG+F+R6	LG+F+R6	LG+F+R5	LG+F+R5	LG+F+R5	LG+F+R6	LG+F+R6	LG+F+R6	LG+F+R6	LG+F+R5	LG+F+R6	LG+F+R6	LG+F+R6	LG+F+R6	LG+F+R6	LG+F+R6	LG+F+R6	LG+F+R6
ba_3	LG+F+R6	LG+F+R6	LG+F+R7	LG+F+R7	LG+F+R7	LG+F+R6	LG+F+R7	LG+F+R6	LG+F+R7	LG+F+R7	LG+F+R6	LG+F+R6	LG+F+R7	LG+F+R7	LG+F+R7	LG+F+R6	LG+F+R7	LG+F+R7	LG+F+R7	LG+F+R7
ba_4	LG+F+R6	LG+F+R7	LG+F+R7	LG+F+R7	LG+F+R7	LG+F+R7	LG+F+R7	LG+F+R7	LG+F+R7	LG+F+R7	LG+F+R6	LG+F+R7	LG+F+R7	LG+F+R7	LG+F+R7	LG+F+R7	LG+F+R7	LG+F+R7	LG+F+R7	LG+F+R7
ba_5	LG+F+R7	LG+F+R7	LG+F+R7	LG+F+R7	LG+F+R7	LG+F+R7	LG+F+R7	LG+F+R8	LG+F+R7	LG+F+R7	LG+F+R7	LG+F+R7	LG+F+R7	LG+F+R7	LG+F+R7	LG+F+R7	LG+F+R7	LG+F+R7	LG+F+R7	LG+F+R7
ba_6	LG+F+R7	LG+F+R7	LG+F+R8	LG+F+R7	LG+F+R7	LG+F+R8	LG+F+R8	LG+F+R8	LG+F+R8	LG+F+R8	LG+F+R7	LG+F+R8	LG+F+R8	LG+F+R8	LG+F+R8	LG+F+R8	LG+F+R8	LG+F+R8	LG+F+R8	LG+F+R8
ba_7	LG+F+R7	LG+F+R7	LG+F+R8	LG+F+R8	LG+F+R7	LG+F+R8	LG+F+R8	LG+F+R9	LG+F+R8	LG+F+R8	LG+F+R8	LG+F+R8	LG+F+R8	LG+F+R8	LG+F+R8	LG+F+R8	LG+F+R8	LG+F+R8	LG+F+R8	LG+F+R8
ba_8	LG+F+R6	LG+F+R7	LG+F+R8	LG+F+R8	LG+F+R7	LG+F+R10	LG+F+R8	LG+F+R8	LG+F+R8	LG+F+R9	LG+F+R8	LG+F+R8	LG+F+R8	LG+F+R8	LG+F+R8	LG+F+R8	LG+F+R8	LG+F+R8	LG+F+R8	LG+F+R8
ba_9	LG+F+R7	LG+F+R8	LG+F+R8	LG+F+R9	LG+F+R9	LG+F+R9	LG+F+R8	LG+F+R9	LG+F+R9	LG+F+R9	LG+F+R9	LG+F+R9	LG+F+R9	LG+F+R9	LG+F+R9	LG+F+R9	LG+F+R9	LG+F+R9	LG+F+R9	LG+F+R10
eu_10	JTT+R6	JTT+R6	JTT+R6	JTT+R8	JTT+R6	JTT+R7	JTT+R7	JTT+R7	JTT+R7	JTT+R7	JTT+R7	JTT+R7	JTT+R8	JTT+R7	JTT+R8	JTT+R8	JTT+R8	JTT+R8	JTT+R8	JTT+R8
eu_11	JTT+R7	JTT+R6	JTT+R7	JTT+R7	JTT+R7	JTT+R7	JTT+R7	JTT+R7	JTT+R6	JTT+R7	JTT+R7	JTT+R7	JTT+R7	JTT+R7	JTT+R7	JTT+R7	JTT+R7	JTT+R7	JTT+R7	JTT+R7
eu_12	JTT+R5	JTT+R7	JTT+R6	JTT+R7	JTT+R6	JTT+R7	JTT+R7	JTT+R7	JTT+R7	JTT+R7	JTT+R7	JTT+R6	JTT+R7	JTT+R7	JTT+R7	JTT+R7	JTT+R7	JTT+R7	JTT+R7	JTT+R7
eu_13	JTT+R5	JTT+R6	JTT+R7	JTT+R7	JTT+R6	JTT+R6	JTT+R6	JTT+R6	JTT+R6	JTT+R6	JTT+R7	JTT+R6	JTT+R6	JTT+R6	JTT+R6	JTT+R7	JTT+R6	JTT+R6	JTT+R6	JTT+R6
eu_14	JTT+R6	JTT+R5	JTT+R6	JTT+R7	JTT+R6	JTT+R6	JTT+R6	JTT+R5	JTT+R6	JTT+R6	JTT+R6	JTT+R6	JTT+R6	JTT+R6	JTT+R6	JTT+R6	JTT+R6	JTT+R6	JTT+R6	JTT+R6
eu_15	JTT+R5	JTT+R6	JTT+R4	JTT+R6	JTT+R5	JTT+R5	JTT+R6	JTT+R6	JTT+R5	JTT+R5	JTT+R5	JTT+R6	JTT+R6	JTT+R5	nan	nan	nan	nan	nan	nan
eu_16	JTT+R4	JTT+R7	JTT+R6	JTT+R5	JTT+R7	JTT+R5	JTT+R6	JTT+R5	JTT+R6	JTT+R6	nan	nan	nan	nan	nan	nan	nan	nan	nan	nan
eu_2	LG+R3	LG+F+R3	LG+F+R3	LG+F+R3	LG+F+R3	LG+F+R3	LG+F+R3	LG+F+R3	LG+F+R3	LG+F+R3	LG+F+R3	LG+F+R3	LG+F+R3	LG+F+R3	LG+F+R3	LG+F+R3	LG+F+R3	LG+F+R3	LG+F+R3	LG+F+R3
eu_3	LG+F+R3	LG+F+R4	LG+F+R4	LG+F+R4	LG+F+R4	LG+F+R4	LG+F+R4	LG+F+R4	LG+F+R4	LG+F+R4	LG+F+R4	LG+F+R4	LG+F+R4	LG+F+R4	LG+F+R4	LG+F+R4	LG+F+R4	LG+F+R4	LG+F+R4	LG+F+R4
eu_4	JTTDCMut+F+R5	JTTDCMut+F+R4	JTTDCMut+F+R5	JTTDCMut+F+R4	JTTDCMut+F+R4	JTTDCMut+F+R4	JTTDCMut+F+R4	JTTDCMut+F+R4	JTTDCMut+F+R5	JTTDCMut+F+R5	JTTDCMut+F+R5	JTTDCMut+F+R5	JTTDCMut+F+R5	JTTDCMut+F+R5	JTTDCMut+F+R5	JTTDCMut+F+R5	JTTDCMut+F+R5	JTTDCMut+F+R5	JTTDCMut+F+R5	JTTDCMut+F+R5
eu_5	JTT+F+R5	JTT+F+R5	JTT+F+R5	JTT+F+R6	JTT+F+R5	JTT+F+R5	JTT+F+R6	JTT+F+R5	JTT+F+R6	JTT+F+R6	JTT+F+R6	JTT+F+R6	JTT+F+R6	JTT+F+R6	JTT+F+R6	JTT+F+R6	JTT+F+R6	JTT+F+R6	JTT+F+R6	JTT+F+R6
eu_6	JTT+F+R5	JTT+F+R6	JTT+F+R6	JTT+F+R5	JTT+F+R6	JTT+F+R5	JTT+F+R6	JTT+F+R6	JTT+F+R7	JTT+F+R7	JTT+F+R6	JTT+F+R6	JTT+F+R6	JTT+F+R7	JTT+F+R7	JTT+F+R6	JTT+F+R6	JTT+F+R6	JTT+F+R6	JTT+F+R6
eu_7	JTT+F+R6	JTT+F+R6	JTT+F+R6	JTT+F+R7	JTT+F+R7	JTT+F+R7	JTT+F+R7	JTT+F+R7	JTT+F+R6	JTT+F+R7	JTT+F+R7	JTT+F+R7	JTT+F+R6	JTT+F+R7	JTT+F+R7	JTT+F+R7	JTT+F+R8	JTT+F+R7	JTT+F+R7	JTT+F+R7
eu_8	JTT+R5	JTT+F+R5	JTT+R6	JTT+R7	JTT+R7	JTT+F+R6	JTT+R7	JTT+R7	JTT+R8	JTT+R7	JTT+R7	JTT+R7	JTT+R7	JTT+F+R6	JTT+R7	JTT+R7	JTT+R8	JTT+R7	JTT+R7	JTT+R8
eu_9	JTT+R6	JTT+R6	JTT+R7	JTT+R7	JTT+R8	JTT+R7	JTT+R7	JTT+R7	JTT+R7	JTT+R7	JTT+R8	JTT+R7	JTT+R7	JTT+R8	JTT+R8	JTT+R8	JTT+R9	JTT+R8	JTT+R8	JTT+R9
ve_10	JTT+R6	JTT+R7	JTT+R8	JTT+R8	JTT+R7	JTT+R8	JTT+R8	JTT+R8	JTT+R8	JTT+R9	JTT+R9	JTT+R9	JTT+R8	JTT+R9	JTT+R9	JTT+R9	JTT+R9	JTT+R8	JTT+R9	JTT+R9
ve_11	JTT+R6	JTT+R7	JTT+R8	JTT+R9	JTT+R9	JTT+R8	JTT+R8	JTT+R9	JTT+R9	JTT+R9	JTT+R8	JTT+R9	JTT+R9	JTT+R9	JTT+R9	JTT+R9	JTT+R9	JTT+R9	JTT+R9	JTT+R9
ve_12	JTT+R6	JTT+R8	JTT+R7	JTT+R9	JTT+R8	JTT+R9	JTT+R8	JTT+R8	JTT+R8	JTT+R8	JTT+R8	JTT+R8	JTT+R9	JTT+R8	JTT+R8	JTT+R8	JTT+R8	JTT+R9	JTT+R8	JTT+R8
ve_13	JTT+R6	JTT+R7	JTT+R8	JTT+R8	JTT+R7	JTT+R7	JTT+R8	JTT+R9	JTT+R8	JTT+R8	JTT+R7	JTT+R9	JTT+R9	JTT+R9	JTT+R8	JTT+R8	JTT+R8	JTT+R8	JTT+R8	JTT+R8
ve_14	JTT+R5	JTT+R7	JTT+R6	JTT+R7	JTT+R7	JTT+R7	JTT+R7	JTT+R7	JTT+R7	JTT+R7	JTT+R7	JTT+R7	JTT+R7	JTT+R7	JTT+R7	JTT+R7	JTT+R7	JTT+R7	JTT+R7	JTT+R7
ve_15	JTT+R5	JTT+R6	JTT+R7	JTT+R6	JTT+R6	JTT+R6	JTT+R7	JTT+R6	JTT+R8	JTT+R6	JTT+R6	JTT+R6	JTT+R7	JTT+R6	JTT+R7	JTT+R6	JTT+R7	JTT+R7	JTT+R7	JTT+R6
ve_16	JTT+R4	JTT+R7	JTT+R6	JTT+R5	JTT+R5	JTT+R7	JTT+R7	JTT+R6	JTT+R7	JTT+R6	nan	nan	nan	nan	nan	nan	nan	nan	nan	nan
ve_2	JTT+R2	JTTDCMut+F+R2	JTT+F+R2	JTTDCMut+F+R2	JTTDCMut+F+R3	JTTDCMut+F+R3	JTTDCMut+F+R3	JTTDCMut+F+R3	JTTDCMut+F+R3	JTTDCMut+F+R3	JTTDCMut+F+R3	JTTDCMut+F+R3	JTTDCMut+F+R3	JTTDCMut+F+R3	JTTDCMut+F+R3	JTTDCMut+F+R3	JTTDCMut+F+R3	JTTDCMut+F+R3	JTTDCMut+F+R3	JTTDCMut+F+R3
ve_3	JTT+F+R3	JTTDCMut+F+R3	JTT+F+R3	JTT+F+R3	JTT+F+R3	JTT+F+R3	JTT+F+R3	JTTDCMut+F+R3	JTTDCMut+F+R3	JTT+F+R3	JTT+F+R3	JTT+F+R3	JTT+F+R3	JTT+F+R3	JTT+F+R3	JTT+F+R3	JTT+F+R3	JTT+F+R3	JTT+F+R3	JTT+F+R3
ve_4	JTT+F+R4	JTT+F+R4	JTT+F+R4	JTT+F+R4	JTT+F+R4	JTT+F+R4	JTT+F+R4	JTT+F+R4	JTT+F+R4	JTT+F+R4	JTT+F+R4	JTT+F+R4	JTT+F+R4	JTT+F+R4	JTT+F+R4	JTT+F+R4	JTT+F+R4	JTT+F+R4	JTT+F+R4	JTT+F+R4
ve_5	JTT+F+R4	JTT+F+R4	JTT+F+R4	JTT+F+R4	JTT+F+R4	JTT+F+R4	JTT+F+R4	JTT+F+R4	JTT+F+R4	JTT+F+R4	JTT+F+R4	JTT+F+R4	JTT+F+R4	JTT+F+R4	JTT+F+R4	JTT+F+R4	JTT+F+R4	JTT+F+R4	JTT+F+R4	JTT+F+R4
ve_6	JTT+F+R5	JTT+F+R5	JTT+F+R5	JTT+F+R5	JTT+F+R5	JTT+F+R5	JTT+F+R5	JTT+F+R5	JTT+F+R5	JTT+F+R5	JTT+F+R5	JTT+F+R5	JTT+F+R5	JTT+F+R5	JTT+F+R5	JTT+F+R5	JTT+F+R5	JTT+F+R5	JTT+F+R5	JTT+F+R5
ve_7	JTT+F+R5	JTT+F+R5	JTT+F+R6	JTT+F+R6	JTT+F+R6	JTT+F+R6	JTT+F+R6	JTT+F+R6	JTT+F+R6	JTT+F+R6	JTT+F+R6	JTT+F+R6	JTT+F+R6	JTT+F+R6	JTT+F+R6	JTT+F+R6	JTT+F+R6	JTT+F+R6	JTT+F+R6	JTT+F+R6
ve_8	JTT+R6	JTT+F+R6	JTT+R7	JTT+R6	JTT+R7	JTT+R7	JTT+F+R7	JTT+R7	JTT+F+R7	JTT+R7	JTT+F+R7	JTT+F+R7	JTT+F+R7	JTT+F+R7	JTT+F+R7	JTT+F+R7	JTT+F+R8	JTT+R7	JTT+R7	JTT+F+R7
ve_9	JTT+R6	JTT+R7	JTT+R7	JTT+R7	JTT+R9	JTT+R7	JTT+R8	JTT+R7	JTT+R8	JTT+R8	JTT+R7	JTT+R7	JTT+R9	JTT+R7	JTT+R8	JTT+R8	JTT+R8	JTT+R8	JTT+R8	JTT+R8
