## Supplementary material for "Universal orthologs infer deep phylogenies and improve genome quality assessments": All figures and tables: Table S4.xlsx

### Sheet: info
Supplementary table 4: Familywise incidence of monophyly under different rate and site conditions. Taxonomic congruity tests for tree distributions created under three rates conditions for three alignment lengths are given. Five lineages, namely arthropoda, vertebrata, eudicots, ascomycota and basidiomycota were tested by creating 50 trees for each of the nine conditions. The number of assemblies…

### Sheet: ST4 Familywise monophyly
Family	Lineage	Assemblies	Total monophyletic in (out of 450)	Rate 2 (150)	Rate 8 (150)	Rate 14 (150)	Sites 1K (150)	Sites 5K (150)	Sites 10K (150)	Rate 2, Sites 1K (50)	Rate 2, Sites 5K (50)	Rate 2, Sites 10K (50)	Rate 8, Sites 1K (50)	Rate 8, Sites 5K (50)	Rate 8, Sites 10K (50)	Rate 14, Sites 1K (50)	Rate 14, Sites 5K (50)	Rate 14, Sites 10K (50)
Acrididae	Arthropoda	2	450	150	150	150	150	150	150	50	50	50	50	50	50	50	50	50
Tipulidae	Arthropoda	2	450	150	150	150	150	150	150	50	50	50	50	50	50	50	50	50
Aleyrodidae	Arthropoda	2	450	150	150	150	150	150	150	50	50	50	50	50	50	50	50	50
Pseudococcidae	Arthropoda	7	449	149	150	150	149	150	150	49	50	50	50	50	50	50	50	50
Tomoceridae	Arthropoda	3	449	149	150	150	149	150	150	49	50	50	50	50	50	50	50	50
Triopsidae	Arthropoda	2	449	149	150	150	149	150	150	49	50	50	50	50	50	50	50	50
Limulidae	Arthropoda	3	449	149	150	150	149	150	150	49	50	50	50	50	50	50	50	50
Chironomidae	Arthropoda	5	449	149	150	150	149	150	150	49	50	50	50	50	50	50	50	50
Thripidae	Arthropoda	4	448	148	150	150	148	150	150	48	50	50	50	50	50	50	50	50
Linyphiidae	Arthropoda	2	448	148	150	150	148	150	150	48	50	50	50	50	50	50	50	50
Ixodidae	Arthropoda	6	448	148	150	150	148	150	150	48	50	50	50	50	50	50	50	50
Psychodidae	Arthropoda	2	448	148	150	150	148	150	150	48	50	50	50	50	50	50	50	50
Phytoseiidae	Arthropoda	2	447	147	150	150	147	150	150	47	50	50	50	50	50	50	50	50
Phasmatidae	Arthropoda	2	447	147	150	150	147	150	150	47	50	50	50	50	50	50	50	50
Chrysopidae	Arthropoda	2	446	146	150	150	146	150	150	46	50	50	50	50	50	50	50	50
Micropterigidae	Arthropoda	2	446	146	150	150	146	150	150	46	50	50	50	50	50	50	50	50
Cynipidae	Arthropoda	3	446	147	149	150	146	150	150	47	50	50	49	50	50	50	50	50
Delphacidae	Arthropoda	4	445	145	150	150	145	150	150	45	50	50	50	50	50	50	50	50
Dolichopodidae	Arthropoda	2	444	144	150	150	144	150	150	44	50	50	50	50	50	50	50	50
Ceratopogonidae	Arthropoda	2	443	143	150	150	144	149	150	44	49	50	50	50	50	50	50	50
Sciaridae	Arthropoda	2	443	143	150	150	143	150	150	43	50	50	50	50	50	50	50	50
Scelionidae	Arthropoda	6	442	142	150	150	142	150	150	42	50	50	50	50	50	50	50	50
Eulophidae	Arthropoda	2	442	142	150	150	142	150	150	42	50	50	50	50	50	50	50	50
Miridae	Arthropoda	2	441	141	150	150	141	150	150	41	50	50	50	50	50	50	50	50
Reduviidae	Arthropoda	2	439	139	150	150	139	150	150	39	50	50	50	50	50	50	50	50
Sciomyzidae	Arthropoda	2	438	138	150	150	141	147	150	41	47	50	50	50	50	50	50	50
Rhinotermitidae	Arthropoda	2	435	135	150	150	136	149	150	36	49	50	50	50	50	50	50	50
Diprionidae	Arthropoda	2	435	135	150	150	137	149	149	37	49	49	50	50	50	50	50	50
Theridiidae	Arthropoda	2	435	135	150	150	136	149	150	36	49	50	50	50	50	50	50	50
Isotomidae	Arthropoda	2	434	134	150	150	134	150	150	34	50	50	50	50	50	50	50	50
Tephritidae	Arthropoda	8	433	133	150	150	133	150	150	33	50	50	50	50	50	50	50	50
Rhyacophilidae	Arthropoda	2	433	133	150	150	133	150	150	33	50	50	50	50	50	50	50	50
Gryllidae	Arthropoda	3	431	131	150	150	131	150	150	31	50	50	50	50	50	50	50	50
Nemouridae	Arthropoda	3	430	130	150	150	130	150	150	30	50	50	50	50	50	50	50	50
Cicadellidae	Arthropoda	4	430	130	150	150	130	150	150	30	50	50	50	50	50	50	50	50
Coccinellidae	Arthropoda	7	429	129	150	150	129	150	150	29	50	50	50	50	50	50	50	50
Limnephilidae	Arthropoda	5	427	127	150	150	127	150	150	27	50	50	50	50	50	50	50	50
Cephidae	Arthropoda	6	426	126	150	150	126	150	150	26	50	50	50	50	50	50	50	50
Nitidulidae	Arthropoda	2	425	125	150	150	127	148	150	27	48	50	50	50	50	50	50	50
Libellulidae	Arthropoda	3	424	124	150	150	132	143	149	32	43	49	50	50	50	50	50	50
Bombyliidae	Arthropoda	2	424	124	150	150	131	143	150	31	43	50	50	50	50	50	50	50
Eurytomidae	Arthropoda	2	423	123	150	150	123	150	150	23	50	50	50	50	50	50	50	50
Saturniidae	Arthropoda	3	423	123	150	150	124	149	150	24	49	50	50	50	50	50	50	50
Cantharidae	Arthropoda	4	423	123	150	150	123	150	150	23	50	50	50	50	50	50	50	50
Culicidae	Arthropoda	10	423	127	150	146	126	147	150	30	47	50	50	50	50	46	50	50
Tetragnathidae	Arthropoda	3	422	122	150	150	122	150	150	22	50	50	50	50	50	50	50	50
Bombycidae	Arthropoda	2	421	121	150	150	123	148	150	23	48	50	50	50	50	50	50	50
Daphniidae	Arthropoda	2	419	119	150	150	122	147	150	22	47	50	50	50	50	50	50	50
Phryganeidae	Arthropoda	2	418	119	149	150	122	148	148	23	48	48	49	50	50	50	50	50
Ichneumonidae	Arthropoda	10	417	117	150	150	118	149	150	18	49	50	50	50	50	50	50	50
Drosophilidae	Arthropoda	9	417	117	150	150	119	148	150	19	48	50	50	50	50	50	50	50
Portunidae	Arthropoda	2	417	118	149	150	135	134	148	36	34	48	49	50	50	50	50	50
Carabidae	Arthropoda	8	416	116	150	150	116	150	150	16	50	50	50	50	50	50	50	50
Platygastridae	Arthropoda	2	415	115	150	150	117	148	150	17	48	50	50	50	50	50	50	50
Stratiomyidae	Arthropoda	4	414	116	148	150	121	144	149	23	44	49	48	50	50	50	50	50
Cecidomyiidae	Arthropoda	6	414	114	150	150	118	146	150	18	46	50	50	50	50	50	50	50
Meloidae	Arthropoda	4	413	113	150	150	113	150	150	13	50	50	50	50	50	50	50	50
Yponomeutidae	Arthropoda	2	412	112	150	150	117	145	150	17	45	50	50	50	50	50	50	50
Hydropsychidae	Arthropoda	5	411	113	148	150	114	149	148	16	49	48	48	50	50	50	50	50
Psychidae	Arthropoda	2	409	109	150	150	113	146	150	13	46	50	50	50	50	50	50	50
Nephilidae	Arthropoda	2	408	108	150	150	118	142	148	18	42	48	50	50	50	50	50	50
Hesperiidae	Arthropoda	10	408	108	150	150	110	148	150	10	48	50	50	50	50	50	50	50
Pentatomidae	Arthropoda	6	408	110	148	150	120	141	147	22	41	47	48	50	50	50	50	50
Syrphidae	Arthropoda	30	407	107	150	150	107	150	150	7	50	50	50	50	50	50	50	50
Pterophoridae	Arthropoda	3	401	103	148	150	112	140	149	14	40	49	48	50	50	50	50	50
Tineidae	Arthropoda	2	401	101	150	150	107	144	150	7	44	50	50	50	50	50	50	50
Tortricidae	Arthropoda	17	400	100	150	150	104	146	150	4	46	50	50	50	50	50	50	50
Formicidae	Arthropoda	28	399	99	150	150	102	147	150	2	47	50	50	50	50	50	50	50
Sphingidae	Arthropoda	10	395	95	150	150	106	139	150	6	39	50	50	50	50	50	50	50
Lycaenidae	Arthropoda	11	393	93	150	150	102	141	150	2	41	50	50	50	50	50	50	50
Scarabaeidae	Arthropoda	8	393	109	137	147	100	144	149	16	44	49	37	50	50	47	50	50
Megachilidae	Arthropoda	5	392	92	150	150	108	136	148	8	36	48	50	50	50	50	50	50
Braconidae	Arthropoda	12	385	89	146	150	97	138	150	1	38	50	46	50	50	50	50	50
Anthomyiidae	Arthropoda	3	385	86	149	150	100	137	148	1	37	48	49	50	50	50	50	50
Asilidae	Arthropoda	5	383	84	149	150	100	137	146	1	37	46	49	50	50	50	50	50
Sesiidae	Arthropoda	3	382	87	145	150	104	132	146	9	32	46	45	50	50	50	50	50
Muscidae	Arthropoda	3	381	85	146	150	106	132	143	10	32	43	46	50	50	50	50	50
Tenebrionidae	Arthropoda	7	379	83	147	149	98	137	144	2	37	44	47	50	50	49	50	50
Papilionidae	Arthropoda	13	377	78	149	150	100	130	147	1	30	47	49	50	50	50	50	50
Conopidae	Arthropoda	4	375	78	148	149	110	120	145	13	20	45	48	50	50	49	50	50
Pieridae	Arthropoda	9	371	74	147	150	99	127	145	2	27	45	47	50	50	50	50	50
Rhinophoridae	Arthropoda	2	371	87	137	147	104	134	133	20	34	33	37	50	50	47	50	50
Bethylidae	Arthropoda	2	370	86	136	148	107	123	140	23	23	40	36	50	50	48	50	50
Silphidae	Arthropoda	2	368	87	133	148	91	136	141	10	36	41	33	50	50	48	50	50
Pollicipedidae	Arthropoda	2	363	93	130	140	94	128	141	20	32	41	34	46	50	40	50	50
Curculionidae	Arthropoda	11	362	67	145	150	105	119	138	10	19	38	45	50	50	50	50	50
Geometridae	Arthropoda	47	361	65	146	150	96	119	146	0	19	46	46	50	50	50	50	50
Vespidae	Arthropoda	7	357	89	125	143	77	131	149	8	32	49	26	49	50	43	50	50
Calopterygidae	Arthropoda	2	353	64	142	147	95	129	129	6	29	29	42	50	50	47	50	50
Halictidae	Arthropoda	10	353	67	137	149	87	124	142	1	24	42	37	50	50	49	50	50
Pyralidae	Arthropoda	11	343	62	132	149	84	112	147	3	12	47	32	50	50	49	50	50
Crambidae	Arthropoda	18	335	41	144	150	95	104	136	1	4	36	44	50	50	50	50	50
Cerambycidae	Arthropoda	7	327	41	138	148	90	107	130	4	7	30	38	50	50	48	50	50
Sarcophagidae	Arthropoda	2	326	38	138	150	94	112	120	6	12	20	38	50	50	50	50	50
Gelechiidae	Arthropoda	9	320	57	118	145	72	118	130	0	23	34	27	45	46	45	50	50
Heleomyzidae	Arthropoda	2	313	63	131	119	60	116	137	2	24	37	37	44	50	21	48	50
Apidae	Arthropoda	15	312	45	118	149	75	110	127	6	12	27	20	48	50	49	50	50
Chrysomelidae	Arthropoda	18	309	38	123	148	72	113	124	0	13	25	24	50	49	48	50	50
Nymphalidae	Arthropoda	27	300	28	129	143	72	107	121	0	7	21	29	50	50	43	50	50
Drepanidae	Arthropoda	8	299	27	127	145	72	109	118	0	9	18	27	50	50	45	50	50
Nolidae	Arthropoda	3	287	17	123	147	70	105	112	0	5	12	23	50	50	47	50	50
Tenthredinidae	Arthropoda	3	286	17	131	138	78	107	101	6	10	1	34	47	50	38	50	50
Araneidae	Arthropoda	3	285	36	121	128	63	110	112	9	14	13	25	47	49	29	49	50
Notodontidae	Arthropoda	7	263	10	121	132	57	97	109	0	1	9	24	47	50	33	49	50
Tachinidae	Arthropoda	9	260	16	110	134	48	104	108	0	7	9	14	47	49	34	50	50
Eupelmidae	Arthropoda	2	256	22	117	117	37	102	117	0	5	17	20	47	50	17	50	50
Elateridae	Arthropoda	3	230	62	78	90	44	84	102	5	22	35	17	28	33	22	34	34
Entomobryidae	Arthropoda	2	206	17	90	99	46	86	74	2	11	4	25	34	31	19	41	39
Oecophoridae	Arthropoda	2	203	39	59	105	37	84	82	3	16	20	14	28	17	20	40	45
Oncopoduridae	Arthropoda	2	117	12	58	47	17	54	46	3	5	4	4	28	26	10	21	16
Neanuridae	Arthropoda	2	115	44	34	37	54	23	38	26	6	12	12	14	8	16	3	18
Staphylinidae	Arthropoda	20	109	8	31	70	29	21	59	1	2	5	10	8	13	18	11	41
Philopteridae	Arthropoda	2	95	37	26	32	37	36	22	18	16	3	5	10	11	14	10	8
Depressariidae	Arthropoda	2	93	2	24	67	13	29	51	1	0	1	2	13	9	10	16	41
Agaonidae	Arthropoda	7	44	5	20	19	8	10	26	0	0	5	4	6	10	4	4	11
Paronellidae	Arthropoda	2	23	21	2	0	15	8	0	13	8	0	2	0	0	0	0	0
Laelapidae	Arthropoda	2	16	14	1	1	13	3	0	11	3	0	1	0	0	1	0	0
Aphididae	Arthropoda	20	16	2	14	0	3	4	9	0	1	1	3	3	8	0	0	0
Pemphigidae	Arthropoda	5	15	7	4	4	7	3	5	0	3	4	3	0	1	4	0	0
Crabronidae	Arthropoda	5	6	4	0	2	2	1	3	0	1	3	0	0	0	2	0	0
Calliphoridae	Arthropoda	8	4	0	4	0	1	0	3	0	0	0	1	0	3	0	0	0
Mycetophilidae	Arthropoda	3	1	1	0	0	1	0	0	1	0	0	0	0	0	0	0	0
Erebidae	Arthropoda	23	1	0	1	0	1	0	0	0	0	0	1	0	0	0	0	0
Verrucariaceae	Ascomycota	2	450	150	150	150	150	150	150	50	50	50	50	50	50	50	50	50
Sympoventuriaceae	Ascomycota	2	450	150	150	150	150	150	150	50	50	50	50	50	50	50	50	50
Orbiliaceae	Ascomycota	5	450	150	150	150	150	150	150	50	50	50	50	50	50	50	50	50
Mytilinidiaceae	Ascomycota	2	450	150	150	150	150	150	150	50	50	50	50	50	50	50	50	50
Pezizaceae	Ascomycota	3	449	149	150	150	149	150	150	49	50	50	50	50	50	50	50	50
Tuberaceae	Ascomycota	2	449	149	150	150	149	150	150	49	50	50	50	50	50	50	50	50
Valsaceae	Ascomycota	2	449	149	150	150	149	150	150	49	50	50	50	50	50	50	50	50
Phaeomoniellaceae	Ascomycota	2	449	149	150	150	149	150	150	49	50	50	50	50	50	50	50	50
Ceratocystidaceae	Ascomycota	10	448	148	150	150	148	150	150	48	50	50	50	50	50	50	50	50
Diaporthaceae	Ascomycota	2	448	148	150	150	148	150	150	48	50	50	50	50	50	50	50	50
Sordariaceae	Ascomycota	2	448	148	150	150	148	150	150	48	50	50	50	50	50	50	50	50
Candelariaceae	Ascomycota	2	448	148	150	150	148	150	150	48	50	50	50	50	50	50	50	50
Morchellaceae	Ascomycota	2	447	147	150	150	147	150	150	47	50	50	50	50	50	50	50	50
Trypetheliaceae	Ascomycota	5	447	147	150	150	147	150	150	47	50	50	50	50	50	50	50	50
Physciaceae	Ascomycota	2	447	147	150	150	147	150	150	47	50	50	50	50	50	50	50	50
Lobariaceae	Ascomycota	2	447	147	150	150	147	150	150	47	50	50	50	50	50	50	50	50
Dissoconiaceae	Ascomycota	2	445	145	150	150	145	150	150	45	50	50	50	50	50	50	50	50
Pyronemataceae	Ascomycota	6	445	145	150	150	145	150	150	45	50	50	50	50	50	50	50	50
Metschnikowiaceae	Ascomycota	2	445	145	150	150	145	150	150	45	50	50	50	50	50	50	50	50
Gloniaceae	Ascomycota	2	444	144	150	150	145	149	150	45	49	50	50	50	50	50	50	50
Phacidiaceae	Ascomycota	2	443	143	150	150	143	150	150	43	50	50	50	50	50	50	50	50
Discinellaceae	Ascomycota	2	440	140	150	150	140	150	150	40	50	50	50	50	50	50	50	50
Lindgomycetaceae	Ascomycota	2	440	140	150	150	140	150	150	40	50	50	50	50	50	50	50	50
Graphidaceae	Ascomycota	2	440	140	150	150	140	150	150	40	50	50	50	50	50	50	50	50
Herpotrichiellaceae	Ascomycota	6	438	138	150	150	138	150	150	38	50	50	50	50	50	50	50	50
Coniocybaceae	Ascomycota	2	436	136	150	150	136	150	150	36	50	50	50	50	50	50	50	50
Elsinoaceae	Ascomycota	2	436	136	150	150	136	150	150	36	50	50	50	50	50	50	50	50
Sporocadaceae	Ascomycota	4	434	135	149	150	134	150	150	35	50	50	49	50	50	50	50	50
Plectosphaerellaceae	Ascomycota	3	432	132	150	150	132	150	150	32	50	50	50	50	50	50	50	50
Ramalinaceae	Ascomycota	3	430	130	150	150	130	150	150	30	50	50	50	50	50	50	50	50
Erysiphaceae	Ascomycota	4	428	128	150	150	128	150	150	28	50	50	50	50	50	50	50	50
Botryosphaeriaceae	Ascomycota	6	428	128	150	150	128	150	150	28	50	50	50	50	50	50	50	50
Parmeliaceae	Ascomycota	6	428	128	150	150	129	149	150	29	49	50	50	50	50	50	50	50
Ophiostomataceae	Ascomycota	12	427	127	150	150	127	150	150	27	50	50	50	50	50	50	50	50
Didymosphaeriaceae	Ascomycota	8	426	127	149	150	127	149	150	28	49	50	49	50	50	50	50	50
Geoglossaceae	Ascomycota	3	426	130	147	149	130	148	148	34	48	48	47	50	50	49	50	50
Mollisiaceae	Ascomycota	3	426	126	150	150	127	149	150	27	49	50	50	50	50	50	50	50
Hyphodiscaceae	Ascomycota	2	424	124	150	150	131	145	148	31	45	48	50	50	50	50	50	50
Trichomonascaceae	Ascomycota	4	420	122	149	149	121	149	150	23	49	50	49	50	50	49	50	50
Gelatinodiscaceae	Ascomycota	2	419	119	150	150	123	146	150	23	46	50	50	50	50	50	50	50
Rutstroemiaceae	Ascomycota	2	418	118	150	150	119	149	150	19	49	50	50	50	50	50	50	50
Elaphomycetaceae	Ascomycota	2	416	122	144	150	121	145	150	27	45	50	44	50	50	50	50	50
Teloschistaceae	Ascomycota	10	413	113	150	150	114	149	150	14	49	50	50	50	50	50	50	50
Lachnaceae	Ascomycota	3	409	110	149	150	115	145	149	16	45	49	49	50	50	50	50	50
Trichocomaceae	Ascomycota	2	406	110	146	150	115	142	149	19	42	49	46	50	50	50	50	50
Clavicipitaceae	Ascomycota	11	396	100	146	150	103	145	148	7	45	48	46	50	50	50	50	50
Umbilicariaceae	Ascomycota	2	396	101	145	150	119	134	143	24	34	43	45	50	50	50	50	50
Gnomoniaceae	Ascomycota	2	394	104	145	145	110	135	149	20	35	49	45	50	50	45	50	50
Stachybotryaceae	Ascomycota	4	385	94	148	143	99	137	149	8	37	49	48	50	50	43	50	50
Hysteriaceae	Ascomycota	2	379	92	140	147	105	132	142	18	32	42	40	50	50	47	50	50
Cryphonectriaceae	Ascomycota	5	375	97	146	132	100	137	138	22	37	38	46	50	50	32	50	50
Diatrypaceae	Ascomycota	3	345	74	133	138	87	135	123	14	37	23	34	49	50	39	49	50
Cucurbitariaceae	Ascomycota	4	301	44	129	128	65	105	131	3	9	32	33	47	49	29	49	50
Ophioceraceae	Ascomycota	2	255	89	71	95	53	90	112	16	34	39	12	27	32	25	29	41
Thermoascaceae	Ascomycota	2	245	67	86	92	58	85	102	18	26	23	21	26	39	19	33	40
Tympanidaceae	Ascomycota	2	121	51	26	44	39	37	45	12	14	25	15	5	6	12	18	14
Arthrodermataceae	Ascomycota	3	102	58	31	13	40	37	25	16	22	20	17	9	5	7	6	0
Microascaceae	Ascomycota	5	101	28	53	20	49	21	31	12	3	13	26	15	12	11	3	6
Stictidaceae	Ascomycota	2	92	32	37	23	34	29	29	3	11	18	18	12	7	13	6	4
Pertusariaceae	Ascomycota	2	82	44	18	20	27	22	33	5	11	28	11	3	4	11	8	1
Sclerotiniaceae	Ascomycota	7	62	28	26	8	28	23	11	9	9	10	11	14	1	8	0	0
Debaryomycetaceae	Ascomycota	16	57	18	16	23	24	15	18	3	6	9	6	4	6	15	5	3
Ajellomycetaceae	Ascomycota	5	47	7	21	19	30	8	9	5	2	0	9	3	9	16	3	0
Hypocreaceae	Ascomycota	5	28	9	4	15	23	3	2	5	3	1	3	0	1	15	0	0
Lichinaceae	Ascomycota	3	20	5	15	0	16	4	0	1	4	0	15	0	0	0	0	0
Ophiocordycipitaceae	Ascomycota	7	18	8	3	7	9	7	2	0	6	2	2	1	0	7	0	0
Melanommataceae	Ascomycota	2	12	12	0	0	8	2	2	8	2	2	0	0	0	0	0	0
Aspergillaceae	Ascomycota	6	4	2	1	1	2	2	0	0	2	0	1	0	0	1	0	0
Dipodascaceae	Ascomycota	3	3	0	2	1	3	0	0	0	0	0	2	0	0	1	0	0
Drepanopezizaceae	Ascomycota	3	2	2	0	0	2	0	0	2	0	0	0	0	0	0	0	0
Hypoxylaceae	Ascomycota	7	2	2	0	0	2	0	0	2	0	0	0	0	0	0	0	0
Apiosporaceae	Ascomycota	3	1	1	0	0	1	0	0	1	0	0	0	0	0	0	0	0
Porotheleaceae	Basidiomycota	2	450	150	150	150	150	150	150	50	50	50	50	50	50	50	50	50
Peribolosporaceae	Basidiomycota	2	450	150	150	150	150	150	150	50	50	50	50	50	50	50	50	50
Peniophoraceae	Basidiomycota	2	450	150	150	150	150	150	150	50	50	50	50	50	50	50	50	50
Melampsoraceae	Basidiomycota	4	450	150	150	150	150	150	150	50	50	50	50	50	50	50	50	50
Malasseziaceae	Basidiomycota	15	450	150	150	150	150	150	150	50	50	50	50	50	50	50	50	50
Erythrobasidiaceae	Basidiomycota	2	450	150	150	150	150	150	150	50	50	50	50	50	50	50	50	50
Dacrymycetaceae	Basidiomycota	3	450	150	150	150	150	150	150	50	50	50	50	50	50	50	50	50
Cystobasidiaceae	Basidiomycota	5	450	150	150	150	150	150	150	50	50	50	50	50	50	50	50	50
Ceraceosoraceae	Basidiomycota	2	450	150	150	150	150	150	150	50	50	50	50	50	50	50	50	50
Camptobasidiaceae	Basidiomycota	2	450	150	150	150	150	150	150	50	50	50	50	50	50	50	50	50
Brachybasidiaceae	Basidiomycota	2	450	150	150	150	150	150	150	50	50	50	50	50	50	50	50	50
Phallaceae	Basidiomycota	2	450	150	150	150	150	150	150	50	50	50	50	50	50	50	50	50
Serendipitaceae	Basidiomycota	2	450	150	150	150	150	150	150	50	50	50	50	50	50	50	50	50
Sparassidaceae	Basidiomycota	2	450	150	150	150	150	150	150	50	50	50	50	50	50	50	50	50
Tilletiaceae	Basidiomycota	8	450	150	150	150	150	150	150	50	50	50	50	50	50	50	50	50
Wallemiaceae	Basidiomycota	2	450	150	150	150	150	150	150	50	50	50	50	50	50	50	50	50
Trimorphomycetaceae	Basidiomycota	2	450	150	150	150	150	150	150	50	50	50	50	50	50	50	50	50
Tetragoniomycetaceae	Basidiomycota	2	449	149	150	150	149	150	150	49	50	50	50	50	50	50	50	50
Cystofilobasidiaceae	Basidiomycota	3	449	149	150	150	149	150	150	49	50	50	50	50	50	50	50	50
Bulleribasidiaceae	Basidiomycota	3	449	149	150	150	149	150	150	49	50	50	50	50	50	50	50	50
Microbotryaceae	Basidiomycota	7	449	149	150	150	149	150	150	49	50	50	50	50	50	50	50	50
Ceratobasidiaceae	Basidiomycota	5	448	148	150	150	148	150	150	48	50	50	50	50	50	50	50	50
Exobasidiaceae	Basidiomycota	2	448	148	150	150	148	150	150	48	50	50	50	50	50	50	50	50
Phaeotremellaceae	Basidiomycota	2	448	148	150	150	148	150	150	48	50	50	50	50	50	50	50	50
Pterulaceae	Basidiomycota	2	448	148	150	150	148	150	150	48	50	50	50	50	50	50	50	50
Galeropsidaceae	Basidiomycota	2	448	148	150	150	148	150	150	48	50	50	50	50	50	50	50	50
Sporidiobolaceae	Basidiomycota	21	447	147	150	150	147	150	150	47	50	50	50	50	50	50	50	50
Leucosporidiaceae	Basidiomycota	3	447	147	150	150	147	150	150	47	50	50	50	50	50	50	50	50
Naemateliaceae	Basidiomycota	2	446	146	150	150	146	150	150	46	50	50	50	50	50	50	50	50
Hydnangiaceae	Basidiomycota	3	446	146	150	150	146	150	150	46	50	50	50	50	50	50	50	50
Gelatoporiaceae	Basidiomycota	2	446	146	150	150	146	150	150	46	50	50	50	50	50	50	50	50
Coleosporiaceae	Basidiomycota	2	446	146	150	150	146	150	150	46	50	50	50	50	50	50	50	50
Gloeophyllaceae	Basidiomycota	3	445	145	150	150	145	150	150	45	50	50	50	50	50	50	50	50
Piskurozymaceae	Basidiomycota	2	444	144	150	150	144	150	150	44	50	50	50	50	50	50	50	50
Boletaceae	Basidiomycota	14	441	141	150	150	141	150	150	41	50	50	50	50	50	50	50	50
Tulasnellaceae	Basidiomycota	9	439	139	150	150	140	149	150	40	49	50	50	50	50	50	50	50
Trichosporonaceae	Basidiomycota	51	438	138	150	150	138	150	150	38	50	50	50	50	50	50	50	50
Golubeviaceae	Basidiomycota	4	436	147	150	139	136	150	150	47	50	50	50	50	50	39	50	50
Thelephoraceae	Basidiomycota	4	436	136	150	150	136	150	150	36	50	50	50	50	50	50	50	50
Pucciniaceae	Basidiomycota	9	435	135	150	150	135	150	150	35	50	50	50	50	50	50	50	50
Tremellaceae	Basidiomycota	3	434	134	150	150	134	150	150	34	50	50	50	50	50	50	50	50
Boletinellaceae	Basidiomycota	2	434	134	150	150	134	150	150	34	50	50	50	50	50	50	50	50
Pisolithaceae	Basidiomycota	8	430	130	150	150	130	150	150	30	50	50	50	50	50	50	50	50
Psathyrellaceae	Basidiomycota	6	423	123	150	150	123	150	150	23	50	50	50	50	50	50	50	50
Physalacriaceae	Basidiomycota	22	421	121	150	150	121	150	150	21	50	50	50	50	50	50	50	50
Irpicaceae	Basidiomycota	4	421	121	150	150	121	150	150	21	50	50	50	50	50	50	50	50
Amanitaceae	Basidiomycota	14	416	116	150	150	116	150	150	16	50	50	50	50	50	50	50	50
Russulaceae	Basidiomycota	31	414	114	150	150	122	144	148	22	44	48	50	50	50	50	50	50
Phanerochaetaceae	Basidiomycota	6	413	114	149	150	121	142	150	22	42	50	49	50	50	50	50	50
Bondarzewiaceae	Basidiomycota	4	412	116	146	150	115	147	150	19	47	50	46	50	50	50	50	50
Hericiaceae	Basidiomycota	4	411	111	150	150	118	143	150	18	43	50	50	50	50	50	50	50
Auriscalpiaceae	Basidiomycota	4	411	118	146	147	119	142	150	26	42	50	46	50	50	47	50	50
Hymenochaetaceae	Basidiomycota	11	410	112	148	150	116	144	150	18	44	50	48	50	50	50	50	50
Filobasidiaceae	Basidiomycota	14	409	126	136	147	114	147	148	31	47	48	36	50	50	47	50	50
Rhizopogonaceae	Basidiomycota	8	401	104	147	150	110	141	150	13	41	50	47	50	50	50	50	50
Omphalotaceae	Basidiomycota	16	397	104	144	149	107	146	144	14	46	44	44	50	50	49	50	50
Pluteaceae	Basidiomycota	2	385	91	144	150	99	136	150	5	36	50	44	50	50	50	50	50
Entolomataceae	Basidiomycota	3	333	65	137	131	71	128	134	3	28	34	37	50	50	31	50	50
Hygrophoraceae	Basidiomycota	4	329	52	127	150	78	114	137	0	15	37	28	49	50	50	50	50
Nidulariaceae	Basidiomycota	2	304	43	126	135	72	112	120	4	18	21	32	45	49	36	49	50
Steccherinaceae	Basidiomycota	2	197	56	60	81	69	52	76	13	22	21	24	14	22	32	16	33
Cyphellaceae	Basidiomycota	3	138	45	59	34	36	43	59	2	17	26	15	18	26	19	8	7
Rhynchogastremaceae	Basidiomycota	3	47	33	4	10	38	4	5	24	4	5	4	0	0	10	0	0
Hydnaceae	Basidiomycota	2	47	27	13	7	29	9	9	12	7	8	10	2	1	7	0	0
Ustilaginaceae	Basidiomycota	41	29	20	7	2	12	8	9	8	7	5	2	1	4	2	0	0
Agaricaceae	Basidiomycota	25	7	6	1	0	3	2	2	2	2	2	1	0	0	0	0	0
Stereaceae	Basidiomycota	3	6	6	0	0	5	1	0	5	1	0	0	0	0	0	0	0
Meruliaceae	Basidiomycota	3	5	5	0	0	4	0	1	4	0	1	0	0	0	0	0	0
Hymenogastraceae	Basidiomycota	3	3	1	1	1	2	0	1	0	0	1	1	0	0	1	0	0
Atheliaceae	Basidiomycota	4	2	2	0	0	0	1	1	0	1	1	0	0	0	0	0	0
Schizophyllaceae	Basidiomycota	2	2	2	0	0	2	0	0	2	0	0	0	0	0	0	0	0
Paxillaceae	Basidiomycota	4	1	1	0	0	1	0	0	1	0	0	0	0	0	0	0	0
Aristolochiaceae	Eudicots	3	450	150	150	150	150	150	150	50	50	50	50	50	50	50	50	50
Melastomataceae	Eudicots	4	450	150	150	150	150	150	150	50	50	50	50	50	50	50	50	50
Gesneriaceae	Eudicots	3	450	150	150	150	150	150	150	50	50	50	50	50	50	50	50	50
Boraginaceae	Eudicots	2	450	150	150	150	150	150	150	50	50	50	50	50	50	50	50	50
Begoniaceae	Eudicots	4	450	150	150	150	150	150	150	50	50	50	50	50	50	50	50	50
Crassulaceae	Eudicots	2	450	150	150	150	150	150	150	50	50	50	50	50	50	50	50	50
Aquifoliaceae	Eudicots	2	450	150	150	150	150	150	150	50	50	50	50	50	50	50	50	50
Lauraceae	Eudicots	4	449	149	150	150	149	150	150	49	50	50	50	50	50	50	50	50
Ebenaceae	Eudicots	2	449	149	150	150	149	150	150	49	50	50	50	50	50	50	50	50
Amaranthaceae	Eudicots	4	448	148	150	150	148	150	150	48	50	50	50	50	50	50	50	50
Cactaceae	Eudicots	2	448	148	150	150	148	150	150	48	50	50	50	50	50	50	50	50
Calycanthaceae	Eudicots	2	448	148	150	150	148	150	150	48	50	50	50	50	50	50	50	50
Linderniaceae	Eudicots	3	448	148	150	150	148	150	150	48	50	50	50	50	50	50	50	50
Caryophyllaceae	Eudicots	4	448	148	150	150	148	150	150	48	50	50	50	50	50	50	50	50
Nelumbonaceae	Eudicots	2	448	148	150	150	148	150	150	48	50	50	50	50	50	50	50	50
Erythroxylaceae	Eudicots	46	447	147	150	150	147	150	150	47	50	50	50	50	50	50	50	50
Actinidiaceae	Eudicots	4	447	147	150	150	147	150	150	47	50	50	50	50	50	50	50	50
Polygonaceae	Eudicots	5	446	146	150	150	146	150	150	46	50	50	50	50	50	50	50	50
Casuarinaceae	Eudicots	3	446	146	150	150	146	150	150	46	50	50	50	50	50	50	50	50
Theaceae	Eudicots	4	446	146	150	150	146	150	150	46	50	50	50	50	50	50	50	50
Thymelaeaceae	Eudicots	3	445	145	150	150	145	150	150	45	50	50	50	50	50	50	50	50
Salicaceae	Eudicots	22	445	145	150	150	145	150	150	45	50	50	50	50	50	50	50	50
Oleaceae	Eudicots	9	445	145	150	150	145	150	150	45	50	50	50	50	50	50	50	50
Lentibulariaceae	Eudicots	2	444	144	150	150	144	150	150	44	50	50	50	50	50	50	50	50
Myrtaceae	Eudicots	50	444	144	150	150	144	150	150	44	50	50	50	50	50	50	50	50
Asteraceae	Eudicots	35	443	143	150	150	143	150	150	43	50	50	50	50	50	50	50	50
Ericaceae	Eudicots	13	443	143	150	150	143	150	150	43	50	50	50	50	50	50	50	50
Araliaceae	Eudicots	6	442	142	150	150	144	148	150	44	48	50	50	50	50	50	50	50
Proteaceae	Eudicots	3	442	142	150	150	142	150	150	42	50	50	50	50	50	50	50	50
Juglandaceae	Eudicots	12	441	141	150	150	141	150	150	41	50	50	50	50	50	50	50	50
Solanaceae	Eudicots	48	441	141	150	150	141	150	150	41	50	50	50	50	50	50	50	50
Rhizophoraceae	Eudicots	11	441	141	150	150	141	150	150	41	50	50	50	50	50	50	50	50
Vitaceae	Eudicots	15	440	140	150	150	140	150	150	40	50	50	50	50	50	50	50	50
Sapotaceae	Eudicots	2	440	140	150	150	140	150	150	40	50	50	50	50	50	50	50	50
Brassicaceae	Eudicots	74	440	140	150	150	140	150	150	40	50	50	50	50	50	50	50	50
Magnoliaceae	Eudicots	2	439	139	150	150	139	150	150	39	50	50	50	50	50	50	50	50
Combretaceae	Eudicots	3	437	137	150	150	137	150	150	37	50	50	50	50	50	50	50	50
Linaceae	Eudicots	3	435	135	150	150	135	150	150	35	50	50	50	50	50	50	50	50
Campanulaceae	Eudicots	4	433	133	150	150	133	150	150	33	50	50	50	50	50	50	50	50
Convolvulaceae	Eudicots	5	433	133	150	150	133	150	150	33	50	50	50	50	50	50	50	50
Anacardiaceae	Eudicots	5	431	131	150	150	131	150	150	31	50	50	50	50	50	50	50	50
Malvaceae	Eudicots	39	429	129	150	150	130	149	150	30	49	50	50	50	50	50	50	50
Lythraceae	Eudicots	5	429	129	150	150	130	149	150	30	49	50	50	50	50	50	50	50
Sapindaceae	Eudicots	6	429	129	150	150	129	150	150	29	50	50	50	50	50	50	50	50
Cucurbitaceae	Eudicots	16	429	129	150	150	129	150	150	29	50	50	50	50	50	50	50	50
Bignoniaceae	Eudicots	2	427	127	150	150	129	148	150	29	48	50	50	50	50	50	50	50
Rutaceae	Eudicots	14	426	126	150	150	126	150	150	26	50	50	50	50	50	50	50	50
Ranunculaceae	Eudicots	4	425	125	150	150	127	148	150	27	48	50	50	50	50	50	50	50
Rosaceae	Eudicots	40	425	125	150	150	125	150	150	25	50	50	50	50	50	50	50	50
Burseraceae	Eudicots	2	423	123	150	150	123	150	150	23	50	50	50	50	50	50	50	50
Betulaceae	Eudicots	5	423	123	150	150	128	145	150	28	45	50	50	50	50	50	50	50
Scrophulariaceae	Eudicots	2	420	121	149	150	120	150	150	21	50	50	49	50	50	50	50	50
Papaveraceae	Eudicots	7	420	120	150	150	122	148	150	22	48	50	50	50	50	50	50	50
Fabaceae	Eudicots	70	420	120	150	150	120	150	150	20	50	50	50	50	50	50	50	50
Moraceae	Eudicots	8	418	118	150	150	122	148	148	22	48	48	50	50	50	50	50	50
Passifloraceae	Eudicots	2	416	116	150	150	116	150	150	16	50	50	50	50	50	50	50	50
Cannabaceae	Eudicots	4	415	115	150	150	117	148	150	17	48	50	50	50	50	50	50	50
Fagaceae	Eudicots	18	415	115	150	150	117	148	150	17	48	50	50	50	50	50	50	50
Rhamnaceae	Eudicots	2	409	109	150	150	112	147	150	12	47	50	50	50	50	50	50	50
Apocynaceae	Eudicots	6	406	106	150	150	114	142	150	14	42	50	50	50	50	50	50	50
Rubiaceae	Eudicots	12	406	106	150	150	106	150	150	6	50	50	50	50	50	50	50	50
Meliaceae	Eudicots	2	405	109	146	150	119	138	148	23	38	48	46	50	50	50	50	50
Orobanchaceae	Eudicots	3	403	103	150	150	114	140	149	14	40	49	50	50	50	50	50	50
Euphorbiaceae	Eudicots	25	399	100	149	150	104	145	150	5	45	50	49	50	50	50	50	50
Lamiaceae	Eudicots	18	393	94	149	150	113	131	149	14	31	49	49	50	50	50	50	50
Plantaginaceae	Eudicots	4	374	82	143	149	96	131	147	4	31	47	43	50	50	49	50	50
Apiaceae	Eudicots	5	354	79	132	143	87	128	139	11	29	39	33	49	50	43	50	50
Acanthaceae	Eudicots	2	352	84	123	145	76	135	141	7	36	41	23	50	50	46	49	50
Chenopodiaceae	Eudicots	12	195	43	102	50	42	63	90	10	10	23	24	34	44	8	19	23
Polypteridae	Vertebrata	2	450	150	150	150	150	150	150	50	50	50	50	50	50	50	50	50
Lepisosteidae	Vertebrata	2	448	148	150	150	148	150	150	48	50	50	50	50	50	50	50	50
Gymnophthalmidae	Vertebrata	2	444	144	150	150	144	150	150	44	50	50	50	50	50	50	50	50
Osteoglossidae	Vertebrata	3	443	143	150	150	145	148	150	45	48	50	50	50	50	50	50	50
Rajidae	Vertebrata	2	440	140	150	150	140	150	150	40	50	50	50	50	50	50	50	50
Embiotocidae	Vertebrata	2	439	139	150	150	139	150	150	39	50	50	50	50	50	50	50	50
Ammodytidae	Vertebrata	2	439	139	150	150	139	150	150	39	50	50	50	50	50	50	50	50
Tetraodontidae	Vertebrata	5	438	138	150	150	138	150	150	38	50	50	50	50	50	50	50	50
Bufonidae	Vertebrata	2	435	135	150	150	139	146	150	39	46	50	50	50	50	50	50	50
Odontobutidae	Vertebrata	2	433	133	150	150	133	150	150	33	50	50	50	50	50	50	50	50
Nemacheilidae	Vertebrata	2	432	132	150	150	132	150	150	32	50	50	50	50	50	50	50	50
Pleuronectidae	Vertebrata	5	432	132	150	150	132	150	150	32	50	50	50	50	50	50	50	50
Cynoglossidae	Vertebrata	2	431	131	150	150	131	150	150	31	50	50	50	50	50	50	50	50
Ariidae	Vertebrata	10	430	130	150	150	130	150	150	30	50	50	50	50	50	50	50	50
Catostomidae	Vertebrata	2	428	128	150	150	128	150	150	28	50	50	50	50	50	50	50	50
Gasterosteidae	Vertebrata	3	428	128	150	150	129	149	150	29	49	50	50	50	50	50	50	50
Elephantidae	Vertebrata	2	428	128	150	150	129	149	150	29	49	50	50	50	50	50	50	50
Mormyridae	Vertebrata	9	427	127	150	150	127	150	150	27	50	50	50	50	50	50	50	50
Auchenoglanididae	Vertebrata	2	427	127	150	150	127	150	150	27	50	50	50	50	50	50	50	50
Lacertidae	Vertebrata	4	426	126	150	150	127	149	150	27	49	50	50	50	50	50	50	50
Pythonidae	Vertebrata	2	425	125	150	150	140	138	147	40	38	47	50	50	50	50	50	50
Gadidae	Vertebrata	3	425	125	150	150	127	148	150	27	48	50	50	50	50	50	50	50
Engraulidae	Vertebrata	2	424	124	150	150	125	149	150	25	49	50	50	50	50	50	50	50
Soleidae	Vertebrata	2	424	124	150	150	125	149	150	25	49	50	50	50	50	50	50	50
Callionymidae	Vertebrata	2	423	123	150	150	123	150	150	23	50	50	50	50	50	50	50	50
Trionychidae	Vertebrata	3	422	122	150	150	126	146	150	26	46	50	50	50	50	50	50	50
Manidae	Vertebrata	2	422	122	150	150	123	149	150	23	49	50	50	50	50	50	50	50
Mugilidae	Vertebrata	2	421	121	150	150	127	144	150	27	44	50	50	50	50	50	50	50
Agamidae	Vertebrata	2	418	118	150	150	120	148	150	20	48	50	50	50	50	50	50	50
Didelphidae	Vertebrata	2	418	118	150	150	127	142	149	27	42	49	50	50	50	50	50	50
Clariidae	Vertebrata	4	417	117	150	150	117	150	150	17	50	50	50	50	50	50	50	50
Plotosidae	Vertebrata	2	416	116	150	150	119	147	150	19	47	50	50	50	50	50	50	50
Pipidae	Vertebrata	2	416	116	150	150	117	150	149	17	50	49	50	50	50	50	50	50
Centrarchidae	Vertebrata	2	416	116	150	150	118	148	150	18	48	50	50	50	50	50	50	50
Syngnathidae	Vertebrata	8	416	116	150	150	116	150	150	16	50	50	50	50	50	50	50	50
Hemiscylliidae	Vertebrata	2	415	115	150	150	115	150	150	15	50	50	50	50	50	50	50	50
Suidae	Vertebrata	2	415	115	150	150	120	147	148	20	47	48	50	50	50	50	50	50
Carcharhinidae	Vertebrata	3	415	115	150	150	119	146	150	19	46	50	50	50	50	50	50	50
Tarsiidae	Vertebrata	2	414	114	150	150	114	150	150	14	50	50	50	50	50	50	50	50
Viperidae	Vertebrata	5	413	114	149	150	117	146	150	18	46	50	49	50	50	50	50	50
Scincidae	Vertebrata	2	413	113	150	150	117	146	150	17	46	50	50	50	50	50	50	50
Cynocephalidae	Vertebrata	2	412	112	150	150	112	150	150	12	50	50	50	50	50	50	50	50
Hippopotamidae	Vertebrata	2	411	111	150	150	113	148	150	13	48	50	50	50	50	50	50	50
Leporidae	Vertebrata	3	410	110	150	150	115	145	150	15	45	50	50	50	50	50	50	50
Pteropodidae	Vertebrata	6	409	109	150	150	121	142	146	21	42	46	50	50	50	50	50	50
Apogonidae	Vertebrata	3	409	109	150	150	109	150	150	9	50	50	50	50	50	50	50	50
Camelidae	Vertebrata	3	408	108	150	150	110	148	150	10	48	50	50	50	50	50	50	50
Osphronemidae	Vertebrata	2	408	108	150	150	112	146	150	12	46	50	50	50	50	50	50	50
Salmonidae	Vertebrata	6	406	107	149	150	123	134	149	24	34	49	49	50	50	50	50	50
Moronidae	Vertebrata	2	405	105	150	150	114	142	149	14	42	49	50	50	50	50	50	50
Leuciscidae	Vertebrata	10	405	105	150	150	109	146	150	9	46	50	50	50	50	50	50	50
Sparidae	Vertebrata	4	404	104	150	150	108	147	149	8	47	49	50	50	50	50	50	50
Percidae	Vertebrata	6	404	104	150	150	105	149	150	5	49	50	50	50	50	50	50	50
Cichlidae	Vertebrata	10	404	105	149	150	114	140	150	15	40	50	49	50	50	50	50	50
Dasyuridae	Vertebrata	3	404	104	150	150	111	145	148	11	45	48	50	50	50	50	50	50
Gobiidae	Vertebrata	9	402	102	150	150	108	146	148	8	46	48	50	50	50	50	50	50
Canidae	Vertebrata	6	401	101	150	150	111	140	150	11	40	50	50	50	50	50	50	50
Poeciliidae	Vertebrata	7	399	100	149	150	106	143	150	7	43	50	49	50	50	50	50	50
Rivulidae	Vertebrata	3	399	99	150	150	112	140	147	12	40	47	50	50	50	50	50	50
Trochilidae	Vertebrata	3	398	98	150	150	114	135	149	14	35	49	50	50	50	50	50	50
Sciaenidae	Vertebrata	7	397	97	150	150	104	144	149	4	44	49	50	50	50	50	50	50
Hyaenidae	Vertebrata	2	396	96	150	150	111	140	145	11	40	45	50	50	50	50	50	50
Pangasiidae	Vertebrata	2	394	96	148	150	106	143	145	8	43	45	48	50	50	50	50	50
Serrasalmidae	Vertebrata	2	392	93	149	150	112	136	144	13	36	44	49	50	50	50	50	50
Herpestidae	Vertebrata	3	392	92	150	150	109	140	143	9	40	43	50	50	50	50	50	50
Soricidae	Vertebrata	2	392	92	150	150	107	136	149	7	36	49	50	50	50	50	50	50
Chelidae	Vertebrata	2	392	105	137	150	96	146	150	9	46	50	37	50	50	50	50	50
Cariamidae	Vertebrata	2	391	91	150	150	115	131	145	15	31	45	50	50	50	50	50	50
Rhinocerotidae	Vertebrata	4	391	91	150	150	105	140	146	5	40	46	50	50	50	50	50	50
Tinamidae	Vertebrata	4	390	90	150	150	108	141	141	8	41	41	50	50	50	50	50	50
Cottidae	Vertebrata	3	389	97	142	150	102	140	147	10	40	47	42	50	50	50	50	50
Iguanidae	Vertebrata	3	388	88	150	150	106	135	147	6	35	47	50	50	50	50	50	50
Felidae	Vertebrata	10	388	89	149	150	121	133	134	22	33	34	49	50	50	50	50	50
Talpidae	Vertebrata	4	387	87	150	150	106	136	145	6	36	45	50	50	50	50	50	50
Physeteridae	Vertebrata	2	386	92	144	150	102	142	142	8	42	42	44	50	50	50	50	50
Ziphiidae	Vertebrata	2	386	86	150	150	101	139	146	1	39	46	50	50	50	50	50	50
Erethizontidae	Vertebrata	2	386	86	150	150	109	133	144	9	33	44	50	50	50	50	50	50
Picidae	Vertebrata	3	386	86	150	150	104	138	144	4	38	44	50	50	50	50	50	50
Galagidae	Vertebrata	2	385	86	150	149	111	126	148	12	26	48	50	50	50	49	50	50
Hylidae	Vertebrata	2	385	95	140	150	113	131	141	23	31	41	40	50	50	50	50	50
Spalacidae	Vertebrata	2	385	88	147	150	106	137	142	9	37	42	47	50	50	50	50	50
Gobionidae	Vertebrata	5	384	85	149	150	105	132	147	6	32	47	49	50	50	50	50	50
Lorisidae	Vertebrata	2	381	90	142	149	105	128	148	14	28	48	42	50	50	49	50	50
Phyllostomidae	Vertebrata	7	380	83	147	150	106	130	144	9	30	44	47	50	50	50	50	50
Scombridae	Vertebrata	3	379	81	148	150	101	132	146	3	32	46	48	50	50	50	50	50
Cacatuidae	Vertebrata	2	378	83	145	150	105	135	138	10	35	38	45	50	50	50	50	50
Thamnophilidae	Vertebrata	3	378	78	150	150	100	128	150	0	28	50	50	50	50	50	50	50
Xenocyprididae	Vertebrata	7	377	78	149	150	100	130	147	1	30	47	49	50	50	50	50	50
Percichthyidae	Vertebrata	2	376	84	142	150	109	127	140	17	27	40	42	50	50	50	50	50
Ranidae	Vertebrata	3	376	82	145	149	112	122	142	18	22	42	45	50	50	49	50	50
Odontophoridae	Vertebrata	3	373	73	150	150	105	129	139	5	29	39	50	50	50	50	50	50
Nothobranchiidae	Vertebrata	3	373	78	145	150	104	134	135	9	34	35	45	50	50	50	50	50
Cheirogaleidae	Vertebrata	2	372	79	144	149	107	127	138	14	27	38	44	50	50	49	50	50
Zoarcidae	Vertebrata	3	371	82	139	150	100	133	138	11	33	38	39	50	50	50	50	50
Alligatoridae	Vertebrata	2	370	85	139	146	99	135	136	14	35	36	39	50	50	46	50	50
Ursidae	Vertebrata	3	370	75	145	150	102	133	135	7	33	35	45	50	50	50	50	50
Lemuridae	Vertebrata	3	369	74	145	150	100	128	141	5	28	41	45	50	50	50	50	50
Gekkonidae	Vertebrata	3	369	73	146	150	107	128	134	11	28	34	46	50	50	50	50	50
Cheloniidae	Vertebrata	3	368	87	131	150	101	131	136	19	32	36	32	49	50	50	50	50
Sinipercidae	Vertebrata	2	367	76	147	144	93	128	146	2	28	46	47	50	50	44	50	50
Pomacentridae	Vertebrata	4	367	68	149	150	101	126	140	2	26	40	49	50	50	50	50	50
Otididae	Vertebrata	5	366	66	150	150	102	139	125	2	39	25	50	50	50	50	50	50
Paralichthyidae	Vertebrata	2	366	76	140	150	96	133	137	6	33	37	40	50	50	50	50	50
Mustelidae	Vertebrata	10	365	65	150	150	100	125	140	0	25	40	50	50	50	50	50	50
Sebastidae	Vertebrata	4	365	74	142	149	91	129	145	0	29	45	42	50	50	49	50	50
Phalangeridae	Vertebrata	2	364	68	146	150	96	131	137	0	31	37	46	50	50	50	50	50
Phocoenidae	Vertebrata	2	363	65	149	149	100	128	135	2	28	35	49	50	50	49	50	50
Anatidae	Vertebrata	14	362	65	147	150	102	124	136	5	24	36	47	50	50	50	50	50
Giraffidae	Vertebrata	2	360	65	145	150	97	135	128	2	35	28	45	50	50	50	50	50
Bovichtidae	Vertebrata	2	359	63	147	149	100	122	137	4	22	37	47	50	50	49	50	50
Lybiidae	Vertebrata	2	358	60	148	150	105	132	121	7	32	21	48	50	50	50	50	50
Sciuridae	Vertebrata	8	358	59	149	150	103	118	137	4	18	37	49	50	50	50	50	50
Musophagidae	Vertebrata	2	357	66	141	150	100	125	132	9	25	32	41	50	50	50	50	50
Macropodidae	Vertebrata	2	357	64	143	150	94	130	133	1	30	33	43	50	50	50	50	50
Geoemydidae	Vertebrata	2	357	75	135	147	82	132	143	0	32	43	35	50	50	47	50	50
Ramphastidae	Vertebrata	2	356	56	150	150	111	119	126	11	19	26	50	50	50	50	50	50
Channichthyidae	Vertebrata	2	356	63	143	150	100	128	128	7	28	28	43	50	50	50	50	50
Columbidae	Vertebrata	5	355	56	149	150	99	123	133	0	23	33	49	50	50	50	50	50
Cisticolidae	Vertebrata	2	355	58	147	150	98	127	130	1	27	30	47	50	50	50	50	50
Cyprinidae	Vertebrata	15	354	59	145	150	95	116	143	0	16	43	45	50	50	50	50	50
Apodidae	Vertebrata	3	353	56	147	150	100	114	139	3	14	39	47	50	50	50	50	50
Ptilonorhynchidae	Vertebrata	2	352	57	145	150	98	121	133	3	21	33	45	50	50	50	50	50
Bathyergidae	Vertebrata	2	351	52	149	150	100	125	126	1	25	26	49	50	50	50	50	50
Phrynosomatidae	Vertebrata	2	351	63	141	147	92	127	132	4	27	32	41	50	50	47	50	50
Phocidae	Vertebrata	5	347	53	146	148	94	118	135	0	18	35	46	50	50	48	50	50
Alaudidae	Vertebrata	3	347	50	147	150	101	109	137	4	9	37	47	50	50	50	50	50
Acanthuridae	Vertebrata	3	345	50	147	148	96	123	126	1	23	26	47	50	50	48	50	50
Meliphagidae	Vertebrata	3	343	47	146	150	96	111	136	0	11	36	46	50	50	50	50	50
Caprimulgidae	Vertebrata	2	341	43	148	150	99	111	131	1	11	31	48	50	50	50	50	50
Danionidae	Vertebrata	2	341	59	135	147	97	123	121	15	23	21	35	50	50	47	50	50
Labridae	Vertebrata	7	341	53	138	150	89	119	133	1	19	33	38	50	50	50	50	50
Cervidae	Vertebrata	9	341	50	141	150	91	115	135	0	15	35	41	50	50	50	50	50
Dipsadidae	Vertebrata	2	340	76	124	140	67	131	142	1	32	43	25	50	49	41	49	50
Rallidae	Vertebrata	4	340	44	146	150	98	112	130	2	12	30	46	50	50	50	50	50
Sphaerodactylidae	Vertebrata	2	338	51	137	150	101	110	127	14	10	27	37	50	50	50	50	50
Spheniscidae	Vertebrata	6	337	44	143	150	93	114	130	0	14	30	43	50	50	50	50	50
Monodontidae	Vertebrata	2	336	55	136	145	91	111	134	9	12	34	36	50	50	46	49	50
Emydidae	Vertebrata	6	333	46	138	149	87	121	125	0	21	25	38	50	50	49	50	50
Bagridae	Vertebrata	2	330	46	140	144	93	114	123	9	14	23	40	50	50	44	50	50
Hylobatidae	Vertebrata	4	329	38	141	150	91	111	127	0	11	27	41	50	50	50	50	50
Bombycillidae	Vertebrata	2	328	42	138	148	91	104	133	5	4	33	38	50	50	48	50	50
Strigidae	Vertebrata	6	328	41	137	150	91	111	126	4	11	26	37	50	50	50	50	50
Falconidae	Vertebrata	2	327	44	133	150	87	113	127	4	13	27	33	50	50	50	50	50
Testudinidae	Vertebrata	3	327	41	141	145	86	121	120	0	21	20	41	50	50	45	50	50
Menuridae	Vertebrata	2	326	36	143	147	90	110	126	0	10	26	43	50	50	47	50	50
Cercopithecidae	Vertebrata	14	326	42	135	149	89	117	120	5	17	20	35	50	50	49	50	50
Monarchidae	Vertebrata	2	324	32	142	150	100	110	114	8	10	14	42	50	50	50	50	50
Rostratulidae	Vertebrata	2	322	29	144	149	99	112	111	6	12	11	44	50	50	49	50	50
Otariidae	Vertebrata	4	317	40	130	147	77	112	128	0	12	28	30	50	50	47	50	50
Petauridae	Vertebrata	2	317	28	141	148	94	113	110	0	18	10	46	45	50	48	50	50
Hirundinidae	Vertebrata	3	315	18	147	150	97	100	118	0	0	18	47	50	50	50	50	50
Phylloscopidae	Vertebrata	2	312	24	139	149	88	111	113	0	11	13	39	50	50	49	50	50
Threskiornithidae	Vertebrata	3	312	28	136	148	84	105	123	0	5	23	36	50	50	48	50	50
Delphinidae	Vertebrata	9	311	27	141	143	84	105	122	0	5	22	41	50	50	43	50	50
Ardeidae	Vertebrata	5	310	31	129	150	82	109	119	3	9	19	29	50	50	50	50	50
Sturnidae	Vertebrata	4	309	24	143	142	85	113	111	0	13	11	43	50	50	42	50	50
Centriscidae	Vertebrata	2	303	39	131	133	80	104	119	6	14	19	36	45	50	38	45	50
Accipitridae	Vertebrata	31	301	17	134	150	84	113	104	0	13	4	34	50	50	50	50	50
Gruidae	Vertebrata	3	296	18	131	147	78	110	108	0	10	8	31	50	50	47	50	50
Alcedinidae	Vertebrata	3	295	25	128	142	78	104	113	3	9	13	33	45	50	42	50	50
Scolopacidae	Vertebrata	6	295	19	127	149	76	116	103	0	16	3	27	50	50	49	50	50
Cricetidae	Vertebrata	14	292	22	127	143	70	112	110	0	12	10	27	50	50	43	50	50
Bovidae	Vertebrata	26	288	19	122	147	69	100	119	0	0	19	22	50	50	47	50	50
Icteridae	Vertebrata	3	287	20	122	145	68	101	118	0	2	18	23	49	50	45	50	50
Picathartidae	Vertebrata	2	285	28	116	141	60	109	116	3	9	16	16	50	50	41	50	50
Phasianidae	Vertebrata	13	283	11	125	147	76	102	105	2	3	6	27	49	49	47	50	50
Vespertilionidae	Vertebrata	7	281	29	122	130	71	92	118	1	6	22	38	38	46	32	48	50
Alcidae	Vertebrata	4	278	39	104	135	45	102	131	0	7	32	10	45	49	35	50	50
Mormoopidae	Vertebrata	2	278	53	97	128	53	105	120	2	24	27	17	36	44	34	45	49
Parulidae	Vertebrata	2	277	6	130	141	72	102	103	0	2	4	31	50	49	41	50	50
Rhipiduridae	Vertebrata	2	270	18	116	136	58	96	116	0	2	16	22	44	50	36	50	50
Clupeidae	Vertebrata	4	268	49	109	110	78	77	113	7	13	29	32	35	42	39	29	42
Passerellidae	Vertebrata	8	267	10	114	143	75	92	100	0	3	7	32	39	43	43	50	50
Muridae	Vertebrata	15	267	8	116	143	62	99	106	0	2	6	19	47	50	43	50	50
Glareolidae	Vertebrata	2	262	14	125	123	68	86	108	3	0	11	33	45	47	32	41	50
Laridae	Vertebrata	5	258	14	101	143	58	86	114	0	0	14	15	36	50	43	50	50
Leiothrichidae	Vertebrata	2	251	11	104	136	61	86	104	0	4	7	24	33	47	37	49	50
Hominidae	Vertebrata	4	246	24	100	122	40	91	115	0	5	19	14	38	48	26	48	48
Teiidae	Vertebrata	2	244	69	105	70	50	105	89	24	31	14	24	41	40	2	33	35
Petroicidae	Vertebrata	3	218	6	98	114	33	81	104	0	1	5	11	37	50	22	43	49
Paridae	Vertebrata	5	192	4	66	122	38	68	86	0	1	3	13	19	34	25	48	49
Certhiidae	Vertebrata	3	183	4	66	113	26	74	83	0	1	3	4	26	36	22	47	44
Paradisaeidae	Vertebrata	5	168	5	66	97	30	59	79	0	3	2	3	27	36	27	29	41
Osmeridae	Vertebrata	2	140	62	38	40	43	52	45	19	21	22	11	16	11	13	15	12
Ictaluridae	Vertebrata	4	130	19	52	59	47	37	46	0	7	12	23	12	17	24	18	17
Heteromyidae	Vertebrata	2	120	34	51	35	38	57	25	9	17	8	19	26	6	10	14	11
Carangidae	Vertebrata	5	116	10	39	67	11	59	46	0	9	1	5	24	10	6	26	35
Balaenopteridae	Vertebrata	2	96	5	54	37	36	33	27	1	3	1	19	14	21	16	16	5
Irenidae	Vertebrata	2	96	0	75	21	7	37	52	0	0	0	1	30	44	6	7	8
Colubridae	Vertebrata	6	77	21	33	23	32	22	23	4	5	12	13	14	6	15	3	5
Cebidae	Vertebrata	5	69	3	24	42	9	38	22	0	0	3	2	19	3	7	19	16
Furnariidae	Vertebrata	2	54	14	29	11	33	8	13	1	1	12	24	4	1	8	3	0
Formicariidae	Vertebrata	2	52	12	20	20	7	22	23	0	2	10	0	10	10	7	10	3
Eurylaimidae	Vertebrata	3	45	12	10	23	8	15	22	0	2	10	3	4	3	5	9	9
Cotingidae	Vertebrata	2	42	1	20	21	17	15	10	0	1	0	8	4	8	9	10	2
Pipridae	Vertebrata	7	17	7	10	0	5	8	4	0	5	2	5	3	2	0	0	0
Estrildidae	Vertebrata	3	16	9	7	0	7	2	7	0	2	7	7	0	0	0	0	0
Elapidae	Vertebrata	4	12	6	6	0	6	3	3	0	3	3	6	0	0	0	0	0
Thraupidae	Vertebrata	6	8	1	1	6	5	1	2	0	0	1	1	0	0	4	1	1
Nototheniidae	Vertebrata	3	7	5	0	2	7	0	0	5	0	0	0	0	0	2	0	0
Pelobatidae	Vertebrata	2	7	7	0	0	4	3	0	4	3	0	0	0	0	0	0	0
Nectariniidae	Vertebrata	2	5	3	2	0	3	1	1	1	1	1	2	0	0	0	0	0
Cinclosomatidae	Vertebrata	2	3	2	1	0	2	1	0	1	1	0	1	0	0	0	0	0
Trichomycteridae	Vertebrata	2	3	3	0	0	3	0	0	3	0	0	0	0	0	0	0	0
Pycnonotidae	Vertebrata	3	2	0	1	1	1	1	0	0	0	0	0	1	0	1	0	0
Muscicapidae	Vertebrata	9	1	1	0	0	0	0	1	0	0	1	0	0	0	0	0	0
Psittacidae	Vertebrata	6	1	1	0	0	0	1	0	0	1	0	0	0	0	0	0	0
