## Supplementary material for "Universal orthologs infer deep phylogenies and improve genome quality assessments": All figures and tables: Table S5.xlsx

### Sheet: info
Supplementary table 5: Total number of monophyletic families under a 2D gradient of rate and site conditions. Individual trees for the 5 tested lineages, namely arthropoda, vertebrata, eudicots, ascomycota and basidiomycota, were tested for taxonomic congruence. Rows in the sites column represent alignment length. The columns represent evolutionary rates as the number of unique amino acids in the…

### Sheet: ST5 SF4 Conditionwise monophyly
Lineage	Sites	2	3	4	5	6	7	8	9	10	11	12	13	14	15
Arthropoda	1000	68	83	92	103	101	105	108	107	110	111	109	110	107	106
Arthropoda	2000	84	94	96	103	102	107	106	108	111	110	110	107	111	108
Arthropoda	3000	86	105	106	108	104	110	109	108	111	111	106	111	109	111
Arthropoda	4000	90	106	110	110	107	110	109	109	110	107	111	110	109	111
Arthropoda	5000	93	105	107	109	105	110	110	110	111	109	112	111	109	112
Arthropoda	6000	102	105	109	107	108	108	110	108	110	110	110	111	111	113
Arthropoda	7000	97	108	107	112	106	109	109	111	109	110	109	111	112	113
Arthropoda	8000	101	109	111	108	111	110	108	109	112	110	112	110	111	111
Arthropoda	9000	103	108	109	109	112	110	108	110	110	109	111	110	112	112
Arthropoda	10000	104	108	108	110	110	112	110	109	110	110	111	111	113	112
Arthropoda	11000	101	108	110	109	110	111	111	110	109	109	111	111	111	112
Arthropoda	12000	104	109	108	109	110	111	108	111	111	110	110	111	111	113
Arthropoda	13000	103	107	111	108	109	111	109	110	111	108	110	111	112	112
Arthropoda	14000	106	110	110	110	109	110	108	110	111	110	110	111	111	112
Lineage	Sites	2	3	4	5	6	7	8	9	10	11	12	13	14	15
Ascomycota	1000	44	56	50	54	53	54	53	56	55	55	56	56	55	56
Ascomycota	2000	55	57	55	54	57	58	59	56	54	54	56	55	56	55
Ascomycota	3000	53	55	58	57	56	55	55	54	54	55	57	55	54	55
Ascomycota	4000	53	55	58	55	54	54	55	55	56	56	55	55	54	57
Ascomycota	5000	55	55	55	58	55	54	53	55	54	54	54	56	55	55
Ascomycota	6000	55	56	57	56	55	54	53	56	55	54	56	56	55	55
Ascomycota	7000	53	55	54	56	54	54	54	54	55	56	54	55	53	56
Ascomycota	8000	57	54	56	54	54	55	54	55	56	56	55	57	54	55
Ascomycota	9000	54	55	55	56	55	55	55	54	55	54	55	55	55	56
Ascomycota	10000	55	56	60	55	54	56	55	54	54	54	56	55	55	54
Ascomycota	11000	57	53	55	56	56	55	55	54	55	56	56	55	55	54
Ascomycota	12000	58	54	55	54	54	55	55	54	55	55	55	54	55	55
Ascomycota	13000	54	54	56	56	53	55	55	55	55	53	55	55	55	54
Ascomycota	14000	53	56	56	57	55	54	55	54	55	55	55	54	55	54
Ascomycota	15000	56	54	55	56	54	55	54	55	55	55	55	55	55	54
Ascomycota	16000	59	53	55	55	56	55	56	53	55	55	56	55	55	55
Ascomycota	17000	57	55	55	55	54	54	54	55	56	55	55	55	55	55
Ascomycota	18000	56	55	56	57	53	54	55	55	55	54	56	55	55	54
Ascomycota	19000	56	55	56	56	54	55	54	55	55	55	55	55	55	54
Ascomycota	20000	57	55	55	56	55	55	55	54	54	55	56	55	55	55
Lineage	Sites	2	3	4	5	6	7	8	9	10	11	12	13	14	15
Basidiomycota	1000	52	56	56	59	60	62	63	61	60	63	60	63	62	60
Basidiomycota	2000	58	61	60	61	59	62	62	60	61	62	62	60	61	61
Basidiomycota	3000	62	61	59	61	62	63	60	61	61	61	61	61	61	62
Basidiomycota	4000	59	60	60	60	60	61	60	61	61	62	60	61	60	61
Basidiomycota	5000	60	62	61	61	60	62	61	61	61	61	62	60	61	61
Basidiomycota	6000	59	60	62	61	61	61	60	61	61	61	61	61	60	61
Basidiomycota	7000	61	60	60	62	59	61	62	61	61	61	60	61	61	61
Basidiomycota	8000	60	59	61	61	61	61	60	61	61	61	61	61	61	61
Basidiomycota	9000	61	61	60	60	62	62	61	61	62	61	61	61	61	62
Basidiomycota	10000	62	61	60	60	60	61	60	61	62	61	61	62	61	62
Basidiomycota	11000	60	62	60	60	61	61	60	61	62	61	62	61	61	62
Basidiomycota	12000	61	60	62	61	61	61	62	61	61	61	62	60	61	61
Basidiomycota	13000	59	62	61	61	61	62	60	62	61	61	61	61	61	61
Basidiomycota	14000	62	61	60	61	60	61	60	61	61	61	61	61	61	62
Basidiomycota	15000	61	62	60	61	61	62	60	61	62	61	61	61	61	62
Basidiomycota	16000	61	62	60	60	61	62	62	61	61	62	61	60	60	61
Basidiomycota	17000	61	62	61	61	61	62	61	61	61	61	61	61	61	61
Basidiomycota	18000	62	62	61	61	62	62	60	61	62	61	61	60	61	61
Basidiomycota	19000	61	62	61	61	62	62	60	61	62	61	62	61	61	61
Basidiomycota	20000	62	59	61	61	62	62	60	61	62	61	62	61	61	62
Lineage	Sites	2	3	4	5	6	7	8	9	10	11	12	13	14	15
Eudicots	1000	58	65	67	67	68	69	69	69	68	68	67	68	68	68
Eudicots	2000	63	67	69	69	69	68	68	69	69	69	68	68	69	69
Eudicots	3000	66	68	68	67	68	68	68	68	69	69	69	69	69	69
Eudicots	4000	68	67	68	69	68	69	69	68	69	69	69	69	68	69
Eudicots	5000	68	69	68	69	69	68	69	69	69	68	68	68	69	69
Eudicots	6000	68	69	69	69	69	69	69	69	69	69	68	69	69	69
Eudicots	7000	68	68	69	68	69	69	69	69	69	69	68	68	68	69
Eudicots	8000	68	68	69	69	69	69	69	69	69	68	68	68	68	69
Eudicots	9000	68	69	69	69	68	68	69	69	69	68	69	69	69	69
Eudicots	10000	69	68	69	69	69	69	69	69	69	69	69	69	69	69
Eudicots	11000	67	69	69	69	69	69	69	69	69	69	69	69	69	69
Eudicots	12000	67	69	69	69	69	68	69	69	69	69	69	69	69	69
Eudicots	13000	68	69	69	69	69	69	69	69	69	69	69	69	69	69
Eudicots	14000	68	68	69	69	69	69	69	69	68	69	69	69	69	69
Eudicots	15000	67	69	68	69	68	69	69	68	69	69	68	69	69	nan
Eudicots	16000	68	68	69	69	69	69	69	69	69	69	69	69	69	nan
Eudicots	17000	69	69	69	69	69	68	69	69	69	69	69	69	69	nan
Eudicots	18000	69	69	69	69	69	69	69	69	69	69	69	69	69	nan
Eudicots	19000	69	68	69	69	69	69	69	69	69	69	69	68	69	nan
Eudicots	20000	68	69	69	69	69	69	69	69	69	69	69	69	69	nan
Lineage	Sites	2	3	4	5	6	7	8	9	10	11	12	13	14	15
Vertebrata	1000	64	116	124	148	160	167	170	178	179	182	180	181	178	182
Vertebrata	2000	91	143	158	163	173	182	177	182	184	184	185	182	184	187
Vertebrata	3000	112	145	168	175	183	181	184	180	183	185	187	182	187	184
Vertebrata	4000	126	161	173	175	183	186	185	184	187	187	187	185	187	185
Vertebrata	5000	129	164	169	182	187	182	187	186	186	187	185	186	185	186
Vertebrata	6000	139	165	171	182	185	184	189	184	187	185	186	186	188	186
Vertebrata	7000	141	167	175	183	183	186	188	185	187	186	186	186	187	187
Vertebrata	8000	131	172	180	184	184	183	186	189	187	186	186	187	187	186
Vertebrata	9000	162	168	176	181	185	183	185	188	189	186	186	187	185	185
Vertebrata	10000	157	177	175	184	181	189	187	184	189	186	186	188	185	186
Vertebrata	11000	155	175	180	183	185	187	185	184	186	187	183	185	188	187
Vertebrata	12000	161	168	181	184	186	186	185	183	185	189	183	187	186	187
Vertebrata	13000	156	180	180	183	186	185	187	188	186	186	186	184	185	186
Vertebrata	14000	159	179	182	181	184	184	185	184	188	187	188	184	184	185
Vertebrata	15000	163	174	178	184	184	183	186	183	185	185	187	184	186	187
Vertebrata	16000	165	178	182	185	182	185	186	184	186	184	187	188	184	185
Vertebrata	17000	170	178	182	183	183	187	186	183	187	185	187	187	186	187
Vertebrata	18000	166	175	182	184	183	184	187	183	185	186	187	186	186	188
Vertebrata	19000	164	177	184	186	185	185	185	185	185	186	186	185	184	188
Vertebrata	20000	165	177	179	184	186	186	187	186	187	188	189	187	185	186
